# Elucidation of the antiviral mechanism of cystine and theanine through transcriptome analysis of mice and comparison with COVID-19 gene set data

**DOI:** 10.1101/2020.06.25.149427

**Authors:** Akira Mitsui, Ryosei Sakai, Kiyoshi Miwa, Susumu Shibahara, Shigekazu Kurihara, Kenji Nagao

## Abstract

We previously showed that oral administration of cystine and theanine (CT) to mice confers resistance to influenza virus infection. In human studies, CT prevented colds in healthy subjects and enhanced antibody production after influenza vaccination in elderly individuals with a poor nutritional status. The mechanism of action of CT is thought to be glutathione (GSH)-mediated regulation of intracellular redox, which might affect innate immune systems such as macrophages to exert physiological effects. The effect of CT on influenza is independent of viral type, and this treatment has a broad range of antiviral activities. To explore the mechanisms of CT in viral infection, we performed transcriptome profiling of spleen tissues isolated from influenza A virus (IAV)-infected mice. We identified unique gene signatures in response to CT in the IAV-infected mice. Genes upregulated by CT included redox-regulated genes such as GCLC/GCLM (subunits of glutamate cysteine ligase, a rate-limiting enzyme of GSH biosynthesis), TXN1, TXN2, TXNRD2, and SOD1, suggesting that the intracellular redox environment is substantially altered by CT. However, genes downregulated in response to CT included chemokine/chemokine receptor genes (CCL5, CCL19, CXCL9, CXCL12, CXCR3, CXCR4, and ACKR3), some of which are related to cytokine storm. A comparison with public COVID-19-related gene set data showed that the upregulated gene signature was highly similar to the downregulated gene sets of SARS-CoV/SARS-CoV-2-infected cells and the upregulated gene set of attenuated SARS-CoV-infected cells. In conclusion, the unique gene signatures observed in response to orally administered CT in IAV-infected mouse spleen tissues suggested that CT may attenuate viral infection, replication and associated symptoms such as cytokine storm.
