## Supplementary material for "Elucidation of the antiviral mechanism of cystine and theanine through transcriptome analysis of mice and comparison with COVID-19 gene set data": Table S1

### Sheet: DEGs
IAV-CON_up	IAV-CON_down	IAV-CT_up	IAV-CT_down
0610007P14Rik	0610010K14Rik	0610010K14Rik	1700097N02Rik
1110001J03Rik	1700094D03Rik	1190002N15Rik	2010111I01Rik
1110008F13Rik	2700094K13Rik	1300017J02Rik	5031439G07Rik
2700029M09Rik	5031439G07Rik	1700037H04Rik	5730408K05Rik
2810428I15Rik	A4galt	1810058I24Rik	Abhd16a
A430005L14Rik	Abca1	2310036O22Rik	Ackr3
Abcb4	Acaa2	2810417H13Rik	Acot9
Abcf1	Acadl	6430706D22Rik	Actg2
Abhd16a	Adk	A4galt	Actn1
Acp1	Agap3	Abcb4	Actr2
Actn1	Agfg1	Abcg2	Acvrl1
Adam10	Akirin2	Abhd5	Adcy7
Adar	Aldoa	Acadl	Adgre1
Add1	Amz2	Acp1	Adsl
Adsl	Ankrd10	Acsl1	Aebp2
Aebp2	Ankrd46	Actr10	Ahnak
Ahcy	Anxa6	Adam10	AI607873
Aifm1	Ap1s1	Adk	Akap12
Ak6	Araf	Ago2	Akap8
Alad	Arf1	Agrn	Akt1
Alas2	Arfgap2	Ahcy	Aldoa
Aldh1a1	Arfip2	Akirin2	Angptl2
Anapc1	Arhgdib	Alad	Ankrd2
Ank	Arhgef7	Alas2	Anxa5
Ank1	Armcx2	Aldh1a1	Ap3b1
Ankrd13a	Arpc2	Amd-ps4	Apbb3
Ap2a2	Arpc4	Ampd3	Apobec1
Apbb3	Asah1	Anapc5	Apoc1
Apoc1	Asxl1	Ank1	Aqr
Aqp1	Atf4	Ankrd46	Arcn1
Arf5	Atf6b	Anln	Arf3
Arid1a	Atox1	Anp32a	Arfgap3
Arl6ip1	Atp2a3	Anp32b	Arhgef1
Arpc1b	Atp5l	Anp32e	Arhgef2
Asns	Atp6v1a	Anxa1	Arhgef3
Ass1	B4galnt1	Ap2m1	Arid1a
Atp2c1	Bag6	Apcdd1	Arl6ip5
Atp5c1	Basp1	Aqp1	Atad2b
Atp5e	BC094435	Araf	Atp2a3
Atp5j	Bcap31	Arih2	Atp2c1
Atp6v1c1	Bcl2a1a	Arl8b	Atp6v0a2
Atpif1	Bgn	Arrb1	Atp6v1b2
Atxn2	Blk	Asap1	AU021092
Aurkaip1	Blnk	Asf1a	AW549877
Azin1	Bmi1	Asns	B2m
B2m	Bphl	Asxl1	B4galnt1
Bcl2l1	Brap	Atf1	B4galt1
Bex4	Btg1	Atf4	Bad
Birc5	C2	Atg12	Bgn
Bnip3l	Cadm1	Atp5e	Bin1
Bpgm	Calm2	Atp5l	Blk
Brox	Camp	Atp5o	Blnk
Bud31	Capn2	Atp6v1g1	Bmyc
C1qa	Capns1	Atpif1	Btbd1
C1qb	Cav1	Auh	Bud31
C1qc	Ccl19	Aurka	C1ra
Capn5	Ccl21a	Azin1	C4a
Capzb	Ccni	Bag1	Cadm1
Car1	Ccr6	BC002163	Capza2
Car2	Cd19	Bcap29	Casp3
Cask	Cd2	Becn1	Cbfb
Casp3	Cd37	Birc5	Ccdc186
Ccnb1	Cd3g	Blzf1	Ccl19
Ccnb2	Cd4	Bnip3l	Ccl5
Ccnd3	Cd5	Bpgm	Ccng2
Ccnf	Cd55	Brca1	Ccni
Ccr2	Cd74	Brip1os	Cct3
Cct5	Cd79a	Bsdc1	Cd2
Cd24a	Cd79b	Bsg	Cd27
Cd48	Cd81	Btg2	Cd3e
Cd59a	Cd83	Btrc	Cd48
Cd5l	Cd8b1	Bub1	Cd52
Cd86	Cd9	Bub3	Cd55
Cdc20	Cdipt	Bud31	Cd6
Cdc6	Cebpa	Bysl	Cd7
Cdk1	Cela1	C330027C09Rik	Cd72
Cdk4	Cela2a	Calm2	Cd79b
Cdk5rap3	Cfh	Camp	Cd83
Cdk8	Chkb	Capn2	Cdh1
Cdkn2c	Ckb	Capns1	Cdk4
Cdt1	Clec16a	Capza1	Cela1
Cers2	Clk2-scamp3	Car1	Cela2a
Ces2g	Clu	Car2	Cetn2
Chchd7	Cmtm6	Carm1	Cfp
Chmp2a	Cmtm7	Casp8	Chd7
Chmp4b	Cnn2	Cbx5	Chfr
Chuk	Col1a1	Ccna2	Chtf8
Ckap5	Col4a2	Ccnb1	Chtop
Cks2	Col6a1	Ccnb2	Chuk
Clca1	Copa	Ccnd1	Cib1
Clcn4	Cope	Ccndbp1	Cirbp
Clic4	Coro1a	Ccnf	Clcn4
Cnpy2	Cotl1	Ccr1	Clcn5
Coch	Cpne3	Ccs	Clic4
Copb2	Crcp	Cct3	Clk2
Cox5b	Crebrf	Cct5	Cltb
Cox6b2	Crlf3	Cct7	Cmtr2
Cox7b	Cs	Cd24a	Cnbp
Cox7c	Csde1	Cd3g	Coch
Cpne1	Csk	Cd47	Col1a2
Ctgf	Csnk2a2	Cd59a	Col6a2
Ctse	Cst3	Cd59b	Cops7a
Cwc22	Ctnnd1	Cd5l	Cops7b
Cxcr4	Ctsa	Cdc16	Cpd
Cyb5r4	Ctsh	Cdc20	Cr1l
Cybb	Cxcl13	Cdc25c	Crebbp
Cyth3	Cycs	Cdc34	Csf1
D13Ertd608e	Cyfip2	Cdc6	Cst3
D17H6S56E-5	Cyp4v3	Cdca4	Ctdp1
D17Wsu92e	Dbndd2	Cdca7	Ctgf
Dap3	Dcn	Cdca8	Ctps
Daxx	Ddx5	Cdk1	Ctps2
Dcaf12	Dhrs3	Cdk16	Ctr9
Dck	Dnajb6	Cdk2ap1	Cwc22
Ddit4	Dnajc8	Cdk4	Cxcl12
Ddx19a	Dnmt3a	Cdkn2c	Cxcl9
Ddx24	Dpm2	Cdkn2d	Cxcr3
Dek	Dstn	Cdkn3	Cxcr4
Dnajb2	Dtx1	Cdr2	Cxxc1
Dnajc15	Eef2	Cdt1	Cybb
Dpf2	Eif3b	Cebpd	Cytip
E2f8	Eif4a1	Cenpa	D430019H16Rik
E4f1	Elane	Cenpv	Dag1
Efna3	Eln	Ces2g	Dap3
Eif3e	Eng	Chil3	Dbp
Eif3j1	Eno3	Ckap2	Dcaf12
Eif3m	Enpp2	Cks1b	Ddit4
Eif4a2	Erp29	Cks2	Ddx17
Eif4g3	F5	Clcn3	Ddx5
Eif6	Fah	Clp1	Ddx51
Elavl1	Fam105a	Cmas	Dgka
Elf1	Fam107b	Cmc2	Dguok
Emc6	Fam134b	Cmc4	Diaph1
Emc8	Fam195b	Cnot6l	Dip2b
Epb41	Fdx1	Col1a1	Dll1
Epb42	Fkbp3	Comt	Dnaja1
Epor	Fkbp4	Copz1	Dnajc15
Eps15	Fscn1	Coq9	Dnm1
Ero1l	Furin	Cox17	Dolpp1
Etf1	Gabarapl1	Cox6a1	Dpf2
Etfb	Gadd45b	Cox6b2	Dpm2
Evl	Galk2	Cox7a2	Dxo
Ezh2	Galnt1	Cpox	Dyrk1a
Fahd1	Gar1	Cpsf3	Ebf1
Fam117a	Ggta1	Creg1	Efna3
Fam213a	Gipc1	Cse1l	Ehmt2
Fam220a	Glrx3	Csf3r	Eif3m
Fam32a	Glud1	Ctsd	Eif4a2
Fam46c	Gm29779	Ctse	Eif4g1
Fancd2os	Gm2a	Ctsg	Eif4g3
Fbl	Gm3511	Cttn	Elf1
Fbxo9	Gm37013	Cul4a	Emc6
Fbxw11	Gm42035	Cyb5a	Entpd4
Fcf1	Gm5879	Cyb5r1	Epb41l4aos
Fcgr1	Gm8893	Dck	Epc1
Fdx1l	Gm9840	Dclre1a	Epn2
Fen1	Gmfg	Dctn2	Eps15
Fes	Gnai2	Ddb1	Ercc2
Fhl1	Gnas	Dek	Erdr1
Fignl1	Gnb2	Dlgap5	Ero1l
Fkbp8	Gng10	Dnajb1	Esyt1
Foxl1	Golga7	Dnajb2	Ets1
Fryl	Gpam	Dnajb6	Evi2a
Fth1	Gpi1	Dnajc9	Ext2
Ftl1	Gpr182	Dnttip2	F2r
Gadd45a	Gpsm3	Dock9	Fam134b
Galnt11	Grcc10	Dok1	Fam32a
Galnt4	Gsk3a	Dtl	Fam60a
Gas5	Gsn	Dtymk	Fancd2os
Gbp2	Gstm1	E2f8	Fbn1
Gbp3	Gstp1	Ect2	Fbxw4
Gbp7	Gtf3c1	Eif1	Fcer2a
Gch1	Gys1	Eif1ax	Fcrla
Gclm	H2-D1	Eif2b4	Fermt3
Gfi1b	H2-DMa	Eif3g	Fignl1
Ghitm	H2-Oa	Eif4a3	Fkbp8
Glrx3	Hes1	Elane	Foxp1
Gm10177	Hhex	Epb41	Frmd8
Gm10362	Hif1a	Epb42	Fryl
Gm10693	Hist1h1c	Epor	Fto
Gm11127	Hist1h2al	Eps15	Fubp1
Gm11336	Hist1h2bc	Erh	G3bp1
Gm15772	Hp1bp3	Erp29	Gas6
Gm16340	Hs1bp3	Etf1	Gbp3
Gm38417	Id3	Evi5	Gbp7
Gm4246	Ifitm2	Ewsr1	Gcdh
Gm5446	Ifngr1	Ezh2	Gdf10
Gm9706	Ift46	F11r	Gfer
Gm9840	Ift88	Fahd1	Gh
Gnb2l1	Igf1	Fam117a	Gimap1
Gosr2	Igfbp3	Fam213a	Gltp
Gpcpd1	Igfbp5	Fam220a	Gltscr2
Grina	Ighg	Fam46c	Gm10693
Gspt1	Ighg1	Fbxo3	Gm11127
Gstm5	Ighg3	Fbxo9	Gm15772
Gtpbp1	Ighm	Fbxw2	Gm16340
Gucd1	Igh-V7183	Fcf1	Gm2808
Gypa	Igkc	Fdft1	Gm38417
Gzmb	Igkv10-95	Fen1	Gm40498
H2afx	Igkv10-96	Fignl1	Gm40892
H2afz	Igkv15-103	Fkbp4	Gm9840
H2-K2	Igkv16-104	Foxo3	Gna13
H2-T24	Igkv1-88	Fxn	Gnai2
Hars	Igk-V21	Fxyd5	Gng12
Hba-a1	Igk-V28	Fyttd1	Gnl1
Hdgf	Iglv3	Gadd45a	Gns
Hebp1	Il17ra	Gadd45b	Golga3
Helb	Imp3	Gapdh	Golga5
Hemgn	Impad1	Gatm	Gosr2
Hint1	Inpp5d	Gch1	Gpcpd1
Hltf	Irf4	Gclc	Gpi1
Hmbs	Islr	Gclm	Gprasp1
Hmgb3	Isoc1	Gfi1b	Gpx1
Hnrnpa3	Itch	Ghitm	Grb2
Hp	Itfg1	Ginm1	Gsto1
Hsd17b4	Itgb1	Glo1	Gtf3a
Hspa8	Itpr2	Glrx	H1f0
Idh3g	Jarid2	Gm10177	H2-Ab1
Idnk	Junb	Gm10257	H2-Bl
Ifi202b	Kdelr1	Gm10651	H2-D1
Ifi204	Kdelr2	Gm11336	H2-DMb1
Ifi27l2a	Klc1	Gm15151	H2-DMb2
Ifi35	Klk1	Gm15421	H2-Ea-ps
Ifi47	Klk1b1	Gm15455	H2-Eb1
Ifih1	Klk1b21	Gm29779	H2-K2
Ifit1	Klk1b5	Gm37013	H2-M2
Ifit2	Krtcap2	Gm4246	H2-M3
Ifit3	Lamtor2	Gm5879	H2-Oa
Ifitm3	Lamtor4	Gm6654	Hdac5
Ifrd2	Laptm4b	Gm7367	Hgs
Ighd	Laptm5	Gm9706	Hist1h2al
Ighg	Lasp1	Gmnn	Hltf
Ighg3	Lat2	Gnb2	Hmha1
Ighm	Ldlr	Golph3l	Hnrnpdl
Ighv1-18	Limch1	Grhpr	Hnrnph3
Ighv1-54	Lmo4	Grina	Hnrnpk
Ighv1-62	LOC102642637	Gstm5	Hps1
Ighv1-77	LOC102643180	Gtf2b	Htra2
Igh-V3609N	LOC105242499	Gtf2f1	Id2
Igh-V3660	LOC105244208	Gtpbp2	Ide
Igh-VJ558	Lrp10	Gypa	Ifi202b
Igkv17-121	Lsp1	H2afx	Ifi204
Igkv2-112	Ltf	H2afz	Ifit2
Igkv4-59	Madcam1	H2-T24	Ifitm3
Igkv7-33	Map3k1	Hagh	Igf1
Igkv8-24	Mapk6	Hars	Igfbp3
Igtp	Mapkapk2	Hat1	Igfbp5
Iigp1	Marcksl1	Hebp1	Ighd
Inpp5b	Mat2b	Helb	Ighg
Inppl1	Max	Hemgn	Ighg3
Irf7	Mbtd1	Hist1h2bc	Ighm
Irf9	Mdn1	Hist1h3d	Ighv10-3
Irgm1	Med27	Hmbs	Ighv1-18
Irgm2	Mfge8	Hmgb2	Ighv1-37
Isca1	Mid1ip1	Hmgb3	Ighv1-42
Isg15	Mif4gd	Hmgcl	Ighv1-54
Isg20	Mir142	Hmgn2	Ighv1-62
Itpr2	Mlf2	Hmgn5	Ighv1-77
Kif11	Mob1a	Hnrnpa2b1	Igh-V3609N
Kif22	Morf4l1	Hnrnpul2	Igh-V3660
Kif4	Mpo	Hp	Ighv5-15
Kit	Mprip	Hs1bp3	Igh-V7183
Klf1	Mrc1	Hsdl2	Ighv8-9
Kpna2	Mrpl45	Hsp90aa1	Igh-VJ558
Lag3	Mrps24	Hspd1	Igh-VS107
Lamtor5	Ms4a6c	Htra2	Igk-V1
Laptm4a	Mtss1l	Ibtk	Igkv14-111
Lgals3bp	Myadm	Ifi27	Igkv15-103
Lgals9	Myl12a	Ifi27l2a	Igkv16-104
Lig1	Myl12b	Ifit1	Igkv17-121
Lmna	Myo10	Ifitm6	Igkv2-112
Lmnb1	Naca	Ifrd2	Igk-V28
Lmo2	Napsa	Ift46	Igkv4-57-1
LOC102634459	Ncor2	Igf1	Igkv4-59
LOC102641294	Ndrg1	Ighg	Igkv4-61
LOC102641325	Ndufb7	Ighg1	Igkv4-68
LOC102641872	Nek7	Ighm	Igkv4-73
LOC102642602	Nfkbia	Igkv10-95	Igkv4-74
LOC102642752	Nfkbib	Igtp	Igkv4-91
Lrrc8c	Nfya	Il1b	Igkv6-13
Lsm7	Ngp	Incenp	Igkv6-15
Ly6a	Nme2	Ipo11	Igkv7-33
Ly6c1	Noct	Irgm2	Igk-V8
Ly6d	Nr2f2	Isca1	Igkv8-24
Lypla2	Nxf1	Isca2	Iglc1
M6pr	Oat	Isg15	Igsf8
Macf1	Parm1	Isg20	Il10rb
Mafk	Pax5	Isoc1	Il1r2
Map7	Pcnp	Itln1	Il27ra
Mapk1	Pdpk1	Itsn1	Il7r
March5	Pdzd11	Jmjd6	Immt
Mat2a	Pex5	Josd2	Impad1
Mcm2	Pex6	Kcnn4	Inpp5b
Mcm4	Pfkl	Kif11	Inppl1
Mcm5	Pgam1	Kif22	Irf5
Mcm7	Pgk1	Kif23	Irf8
Mcrs1	Phf7	Kif2c	Islr
Memo1	Pigk	Kif4	Ist1
Mgst3	Pigs	Klf1	Itch
Mien1	Pip4k2a	Klf10	Itgav
Minpp1	Pkm	Klf3	Itgb5
Mki67	Plbd1	Kpna1	Itgb7
Mkrn1	Plekhb2	Kpna2	Itpk1
Mns1	Plin2	Lamtor1	Itpr1
Mrpl30	Pnrc2	Lbr	Itpr2
Mrpl39	Polr2a	Lcn2	Kcnab2
Mrps11	Pou2f2	Lig1	Kctd12
Mrps34	Ppdpf	Lmna	Kdelr2
Ms4a4c	Ppif	Lmnb1	Klc1
Msrb1	Ppp1r18	Lmo2	Klc4
Mt2	Ppp1r21	LOC102641332	Klf13
Mx1	Ppp2r1a	LOC102641872	Klf4
Mx2	Ppp2r4	LOC102641947	Klf6
Mypop	Ppp3ca	LOC102643093	Klf9
N4bp1	Ppp6c	Lonp1	Klhl21
Nbr1	Pqbp1	Lpcat1	Klk1
Nde1	Prkacb	Lpcat3	Klk1b21
Ndufb3	Prkar1a	Lpin2	Klrd1
Ndufb6	Prkcb	Lrg1	Laptm4a
Ndufb8	Prkcd	Lrpprc	Lat2
Ndufb9	Procr	Lsm3	Lck
Ndufs2	Prr5	Lsm4	Lcp1
Nek2	Psma3	Lsm7	Lef1
Nfatc2ip	Psmc5	Lsm8	Lifr
Nfe2	Psmd7	Ltf	Lmbr1l
Ninj1	Psph	Ly6g	Lmf1
Noct	Pten	Lyl1	LOC102634459
Ntpcr	Ptms	Mad2l1	LOC102635048
Nudt4	Ptpn22	Madcam1	LOC102641289
Nup50	Ptprcap	Map1lc3b	LOC102642602
Nup85	Ptrf	Map2k3	LOC105242484
Nusap1	Pura	March5	LOC105247328
Nutf2	Pxk	Mark3	LOC665506
Ogfr	Rab4b	Mars	Lpl
Olfr29-ps1	Rab5c	Max	Lrp1
Otud4	Rab7	Mcm10	Lsp1
Pabpc4	Rac1	Mcm2	Ltbp4
Park7	Rac2	Mcm3	Ltk
Pbrm1	Rangap1	Mcm4	Ly6a
Pcna	Rbms1	Mcm5	Lypla1
Pcyt1a	Rbpj	Mcm7	Lyrm2
Pdap1	Relb	Mea1	Macf1
Pdlim1	Rere	Med20	Map3k1
Pex14	Rhoa	Mff	Map3k3
Pfdn6	Rhoq	Mgll	Map4k4
Pgd	Rnase4	Mgst3	Mapk1
Phb2	Romo1	Mid1ip1	March7
Pigq	Rpl19	Minos1	Mark2
Pik3c3	Rpl41	Mis18bp1	Mdm2
Pip4k2c	Rplp1	Mki67	Mdm4
Pkm	Rtn3	Mkrn1	Mef2d
Pla2g12a	Ruvbl2	Mns1	Mfhas1
Plac8	S100a13	Mob1a	Mgat1
Plcb1	S1pr1	Mpc2	Mkl1
Plgrkt	Saa3	Mpo	Mogs
Plxnb2	Sat1	Mpp1	Ms4a1
Pml	Scd1	Mrc1	Ms4a4c
Pnp	Scd2	Mrpl16	Ms4a6c
Pola1	Sdhaf1	Mrpl18	Mtpn
Pole3	Sdpr	Mrpl28	Mvp
Ppox	Sec14l1	Mrpl37	Mx1
Prc1	Sec22b	Mrpl50	Mx2
Prdx1	Seh1l	Mrpl52	Mycbp2
Prdx2	Sept4	Mrps10	Myd88
Prkcsh	Serpina1a	Mrps18a	Myeov2
Prpf8	Serpina1b	Mrps24	Myh9
Psmb1	Serpina1c	Mrps28	Myo6
Psmb2	Setdb1	Msrb1	Mypop
Psmc3	Sgce	Mt1	N4bp1
Psmd1	Sgpp1	Mt2	Nat6
Psmd5	Sin3a	Mta2	Ncf4
Psmd6	Sipa1	Mtch2	Ncoa3
Psmd9	Slc12a2	Mtf2	Ndfip1
Psmg2	Slc25a4	Mxd4	Nelfa
Ptcd2	Slc30a3	Mxi1	Nfib
Ptdss2	Slc44a2	Myb	Nfkbiz
Pttg1	Slc50a1	Mzt2	Nnt
Qrich1	Slco3a1	Naa10	Nr1d1
Rad23a	Smad1	Naca	Nr1d2
Rad51ap1	Smap2	Napa	Nr5a1
Ralb	Smim14	Nasp	Nrbp1
Rb1	Snrpb	Ncaph	Nudt14
Rbm14	Sod3	Ncoa4	Nudt16l1
Rbm38	Spib	Nde1	Nup107
Rbpms	Spns1	Ndnl2	Ociad1
Rcc1	Sqstm1	Ndufa5	Olfr71
Rcc2	Srsf2	Ndufab1	Osbpl5
Rcor1	Srsf5	Ndufb11	P2rx1
Rell1	Ssr3	Ndufc1	Pacsin1
Rfc4	Stag2	Ndufs1	Pag1
Rfk	Stk10	Ndufv2	Parm1
Rgcc	Stk11ip	Necap2	Pawr
Rhag	Stk38	Nfe2	Pbx2
Rhd	Stt3b	Nfya	Pcid2
Rhog	Stx5a	Ngp	Pcyt2
Rin2	Syk	Nhp2	Pdcd2l
Rmdn3	Sypl	Nifk	Pdcd4
Rnaseh2a	Tbl1x	Nit1	Pdgfra
Rnf10	Tbl1xr1	Nmt1	Pdgfrb
Rnf11	Tbrg1	Npm3	Pdlim4
Rnps1	Tceb3	Nsmce4a	Pdxk
Rpap1	Tec	Nucb1	Pex14
Rpn2	Tfpi	Nudt3	Pgam1
Rps10	Thrap3	Nudt4	Pgm2
Rps17	Thy1	Nudt9	Phlda3
Rps19	Timm22	Nup85	Pigr
Rps4l	Tk2	Nusap1	Pik3c3
Rrm1	Tln1	Oaz1	Pim3
Rrm2	Tmed7	Odc1	Pip4k2c
Rsad2	Tmem115	Ogdh	Pisd
Samhd1	Tmem126a	Orc6	Pkdcc
Sart3	Tmem176a	Otud4	Pkm
Scarb1	Tmem176b	Otud5	Plcb1
Sema4d	Tpp1	Pa2g4	Plcg2
Serinc3	Tra2b	Pabpc1	Plekho1
Serpina3g	Trac	Pabpc4	Plrg1
Setd8	Tram1	Pck2	Plxna3
Sf3b5	Trp53inp2	Pcna	Plxnb2
Sft2d1	Tsc22d4	Pcnp	Polm
Sirpa	Tsfm	Pcyt1a	Polr2j
Siva1	Tuba1a	Pdia6	Polrmt
Slbp	Tug1	Pds5a	Pom121
Slc20a1	Txn2	Pdzd11	Pou2f1
Slc23a3	Txndc5	Pdzk1ip1	Pou6f1
Slc25a25	U2af2	Pfkm	Ppp2cb
Slc25a44	Uba2	Pglyrp1	Ppp3cc
Slc38a5	Uba5	Piga	Prkcb
Slc4a1	Ube2h	Pigq	Prkcd
Slfn2	Ube4b	Pim1	Prkcq
Slfn3	Ubqln1	Pip5k1b	Prkcsh
Slfn4	Uimc1	Pithd1	Prkdc
Slmo2	Usf2	Pla2g12a	Prpf8
Slpi	Usp10	Plekhb2	Prps1l3
Smap1	Usp5	Plin2	Prrc1
Smc2	Vamp4	Plk4	Psmb10
Snca	Vamp5	Plk-ps1	Pstpip1
Snhg5	Vamp8	Pmf1	Ptcd2
Snx2	Vapb	Pnp	Ptch1
Sp100	Vdac2	Pnpo	Ptk2b
Specc1	Vpreb3	Pnrc2	Ptpre
Spice1	Vps26b	Pola1	Rab11fip5
Sppl2b	Was	Pola2	Rab33b
Sprtn	Wbp11	Pou2f2	Rabgap1l
Srpr	Wbp5	Ppif	Rad23b
Srsf2	Wdr48	Ppm1g	Ralb
Srsf3	Yif1a	Ppox	Ramp2
Ssrp1	Zc3h3	Ppp1cb	Rasgrp2
Ssx2ip	Zcrb1	Ppp1r15a	Rassf2
St3gal5	Zdhhc16	Ppp2r4	Rbbp6
Stat1	Zfp277	Ppp2r5a	Rbm39
Stat5a	Zfp36	Ppp2r5c	Rbpms
Stom	Zfp385a	Ppp6c	Rcn1
Styx	Zfp706	Pqbp1	Reck
Suds3	Znrf2	Pqlc1	Relb
Surf4	Zscan21	Pradc1	Renbp
Tal1		Prc1	Rgl2
Tap1		Prdx2	Rgs14
Tapbp		Prdx3	Rgs16
Tbk1		Prdx5	Rgs19
Tcf7		Prim2	Rgs3
Tcof1		Prkcdbp	Rhoc
Tcrb-J		Prmt1	Rhoq
Tex261		Prr13	Rin2
Tfrc		Prtn3	Rnaset2a
Tgtp1		Psat1	Rnf10
Timm17a		Psma2	Rnf167
Tk1		Psma5	Rnf2
Tm7sf3		Psmc2	Rnh1
Tmem208		Psmc3	Rogdi
Tmem38b		Psmc6	Rora
Tmpo		Psmd12	Rpn2
Tnrc6a		Psmd13	Rps10
Tomm40		Psmd14	Rps12
Tomm70a		Psmd4	Rps27
Top2a		Psme3	Rps4l
Tor3a		Psme4	Rrad
Tpi1		Ptdss2	Rrbp1
Tpst1		Pttg1	Rrp9
Trac		Rab6a	S100a14
Trafd1		Rac1	Samhd1
Trim21		Rac2	Scamp2
Trim25		Rad21	Scd1
Trim27		Rad23a	Scn1b
Trim30a		Rad50	Sdpr
Trmt1		Rad51ap1	Sec11c
Tspan33		Ralbp1	Sec16a
Tsr1		Raly	Sec24c
Tuba1b		Rangap1	Sec61a1
Tuba1c		Rbl1	Sell
Tuba3b		Rbm14	Sema4a
Tuba4a		Rbm17	Serp1
Tubb5		Rbm38	Serpina3n
Txnrd2		Rfc1	Sfmbt2
Tyms		Rfc4	Sgk1
Uba1		Rgcc	Shkbp1
Uba7		Rhag	Sipa1
Ubac1		Rhd	Sirpa
Ube2l6		Rhoa	Skiv2l
Ube2m		Riok1	Slc12a4
Ubl5		Rnaseh2b	Slc23a3
Ubp1		Rnaseh2c	Slc25a25
Uhrf1		Rnf38	Slc25a28
Urod		Romo1	Slc25a53
Uros		Rpa1	Slc30a5
Usf1		Rpa3	Slc35b2
Usp18		Rpn2	Slc39a7
Usp24		Rps17	Slc44a4
Usp3		Rrm1	Slc4a7
Usp7		Rrm2	Slfn2
Vps29		Rsad2	Smad4
Wars		Ruvbl2	Smarca2
Wdr26		S100a8	Smg5
Xpnpep1		S100a9	Smim14
Xpo1		Saa3	Snrk
Xpo7		Scpep1	Snx2
Ybx3		Sct	Son
Ythdf1		Sdhd	Sox18
Zcchc6		Sec62	Spata6
Zfp106		Sep15	Spats2
Zfp131		Sesn1	Spcs2
Zfpm1		Setd8	Spg21
Zmiz2		Sft2d1	Spib
Znfx1		Sfxn1	Spice1
		Siva1	Spin1
		Slbp	Sprtn
		Slc25a39	Sptssa
		Slc29a1	Srpk2
		Slc30a9	St6gal1
		Slc31a1	St8sia4
		Slc37a4	Stim1
		Slc38a5	Strn
		Slc4a1	Stx7
		Slc7a5	Stxbp3
		Slfn4	Sugt1
		Slirp	Tapbp
		Slmap	Tbk1
		Smap1	Tbl3
		Smarcc1	Tcf12
		Smc2	Tcf7
		Smc4	Tcrb-J
		Smim11	Tcrg-C4
		Snca	Tex261
		Snw1	Tgtp1
		Sod1	Timm17a
		Sowaha	Timp2
		Specc1	Tln1
		Sppl2b	Tlr6
		Sri	Tm9sf3
		Srrt	Tmed9
		Srsf2	Tmem205
		Ssr2	Tmem222
		Ssr3	Tmem265
		Ssx2ip	Tmem38b
		St3gal4	Tmod3
		St3gal5	Tnfaip8l1
		St5	Tnfrsf18
		Stard10	Tnfrsf1b
		Stk38	Tnrc6a
		Stmn1	Tnxb
		Stom	Tollip
		Stoml2	Top2b
		Stx2	Tor3a
		Stx5a	Tpgs2
		Suds3	Tpst1
		Suz12	Trac
		Syf2	Traf3
		Tab3	Trdc
		Taf1d	Trim21
		Tal1	Trim27
		Taldo1	Trp53bp1
		Tbcel	Trp53-ps
		Tbl1xr1	Tsc2
		Tceb3	Tspan9
		Tcf19	Ttc39b
		Tfdp1	Tuba4a
		Tfrc	Txk
		Timeless	Txndc16
		Timm22	Txndc5
		Tinagl1	Txnip
		Tipin	Uba1
		Tk1	Ubap2l
		Tkt	Ubd
		Tmem176a	Ube2g1
		Tmem56	Ube2m
		Tmpo	Ubl3
		Tmx1	Ubtf
		Tom1l1	Unc119b
		Top1	Unc45a
		Top2a	Upf3b
		Topbp1	Upk3b
		Tpp1	Uqcc3
		Trak2	Usf1
		Tram1	Usp24
		Trim59	Usp3
		Tsc22d1	Usp9x
		Tsfm	Vav1
		Tspan13	Vcam1
		Tspan33	Vps37b
		Tspo	Vps4b
		Ttk	Vps53
		Tuba1a	Wars
		Tuba1c	Wbp11
		Tubb3	Wsb1
		Tubb5	Wwp2
		Tubgcp4	Xbp1
		Tug1	Yipf3
		Txn1	Ythdf1
		Txn2	Ythdf3
		Txnrd2	Ywhaz
		Tyms	Zap70
		Tyrobp	Zcchc7
		U2af1	Zfp1
		Uba2	Zfp105
		Ubac1	Zfp106
		Ubap1	Zfp110
		Ube2a	Zfp26
		Ube2h	Zfp275
		Ube2l6	Zfp362
		Ube2o	Zfp36l1
		Ube2r2	Zfp703
		Ube2s	Zfp706
		Ube2t	Zfp930
		Ube2v1	Zfx
		Ubp1	Zmat3
		Ubqln1	Zmiz2
		Uhrf1	Zmym4
		Uqcr11	Zmynd11
		Uqcrh	Zrsr1
		Uqcrq	Zscan26
		Urod	Zswim1
		Uros
		Usp1
		Usp10
		Usp15
		Usp18
		Usp5
		Usp7
		Vamp4
		Vamp5
		Vamp8
		Vbp1
		Vmp1
		Vopp1
		Vps26a
		Wbp1
		Wbp2
		Wbp5
		Wdr26
		Wdr61
		Wfdc21
		Wnk1
		Xpo7
		Xrcc6
		Ybx1
		Ybx3
		Yipf4
		Ypel3
		Zc3h3
		Zcrb1
		Zfpm1
