## Supplementary material for "Elucidation of the antiviral mechanism of cystine and theanine through transcriptome analysis of mice and comparison with COVID-19 gene set data": Table S2

### Sheet: Gene_Perturbations_from_GEO
Library	Term	deg_id	Adjusted.P.value	Overlap	Genes
Gene_Perturbations_from_GEO_up	Gm10480 Deficiency mouse GSE7020 sample 187	IAV-CT_up	1.25273e-157	165/321	ISCA1;CMAS;TFRC;GMNN;CPOX;UBP1;SLC4A1;MKI67;COX6A1;SMC4;AQP1;NUDT4;CDC20;PPP1CB;PTTG1;UROD;MPC2;BSG;STMN1;KPNA2;FBXO9;TIPIN;USP7;RSAD2;LIG1;LMO2;TMX1;HMBS;ERH;ANAPC5;S100A9;S100A8;ABCG2;SLBP;GYPA;TBCEL;MGST3;CDCA8;ATP5O;OAZ1;PRDX3;PRDX2;CCNB2;RAD21;PNPO;KCNN4;NDUFV2;ECT2;CDR2;SLC38A5;NFE2;CDT1;GADD45A;BSDC1;ASNS;ISG15;MT2;CDC6;UBAC1;AZIN1;EIF1;FAM220A;ISG20;UBE2S;NACA;MKRN1;ANP32E;CDK1;UBE2O;UBA2…
Gene_Perturbations_from_GEO_up	Il1rn KO mouse GSE7657 sample 1692	IAV-CT_up	6.98472e-110	134/326	TXN1;ISCA1;CMAS;TFRC;GMNN;SLC4A1;MKI67;COX6A1;MPO;AQP1;NUDT4;IGHG1;PNP;TUBB5;CAPNS1;PTTG1;UROD;BSG;STMN1;KPNA2;IFITM6;MAP2K3;BNIP3L;TIPIN;RSAD2;LIG1;IFRD2;LMO2;COX6B2;HMBS;PRTN3;ZFPM1;S100A9;S100A8;ABCG2;GYPA;MGST3;CDCA8;PRDX2;CCNB2;PNPO;ST3GAL5;ELANE;CDR2;SLC38A5;NFE2;UROS;STARD10;ISG15;CDC6;UBAC1;FAM220A;ISG20;UBE2S;GNB2;MKRN1;LCN2;CDK1;UBE2O;ANP32B;GCLM;GSTM5;IGHM;FEN1;ALAS2;MCM7;PIGQ;LPCAT1;H…
Gene_Perturbations_from_GEO_up	Bcl2 OE mouse GSE5811 sample 2586	IAV-CT_up	1.48674e-106	124/279	ISCA2;ISCA1;CMAS;TFRC;CPOX;SLC4A1;GHITM;MKI67;COX6A1;SMC4;AQP1;SMC2;RPS17;IGHG1;PNP;TUBB5;UROD;BSG;MYB;STMN1;KPNA2;1810058I24RIK;BNIP3L;TIPIN;RALBP1;RSAD2;LIG1;IFRD2;LMO2;ANK1;HMBS;ZFPM1;ABCG2;SLBP;GYPA;MGST3;OAZ1;PRDX3;PRDX2;CCNB2;CDR2;SLC38A5;NFE2;UROS;STARD10;ASNS;ISG15;MARCH5;UBAC1;ISG20;UBE2S;NACA;MKRN1;CDK1;ANP32B;GCLM;CALM2;GSTM5;TOP2A;IGHM;BTG2;FEN1;ALAS2;MCM7;PIGQ;HMGB2;HMGB3;YBX3;CKS1B;…
Gene_Perturbations_from_GEO_up	Bcl2 OE mouse GSE5811 sample 2590	IAV-CT_up	2.92836e-101	128/329	TXN1;ISCA1;CMAS;TFRC;GMNN;SLC4A1;GHITM;MKI67;SMC4;AQP1;SMC2;IGHG1;PNP;TUBB5;UROD;BSG;STMN1;KPNA2;FBXO9;1810058I24RIK;BNIP3L;TIPIN;SLC30A9;RSAD2;LIG1;LMO2;TALDO1;TYROBP;TMX1;HMBS;IGTP;CHIL3;ZFPM1;ABCG2;SLBP;GYPA;PSMD14;MGST3;COX7A2;UQCRH;PRDX3;PRDX2;CCNB2;ST3GAL5;KCNN4;CDR2;SLC38A5;SPECC1;NFE2;UROS;STARD10;ASNS;ISG15;UBAC1;AZIN1;ISG20;RGCC;UBE2S;MKRN1;CDK1;UBE2O;GCLM;CALM2;GSTM5;TOP2A;IGHM;TRAM1;F…
Gene_Perturbations_from_GEO_up	Bcl11a KO mouse GSE28333 sample 1542	IAV-CT_up	4.83436e-98	128/346	ATF1;CMAS;TFRC;CPOX;UBP1;SLC4A1;MKI67;SMC4;AQP1;SMC2;PPP1CB;PNP;PTTG1;UROD;BSG;NUSAP1;PIM1;SEC62;KPNA2;FBXO9;USP7;SLC30A9;RSAD2;IFRD2;LMO2;TALDO1;ADAM10;GTPBP2;COX6B2;DOK1;IFI27;TMX1;HMBS;IGTP;VOPP1;ZFPM1;ABCG2;HIST1H2BC;GYPA;TBCEL;MGST3;ABCB4;CDCA8;FOXO3;PRDX2;CCNB2;CCNB1;RAD21;BAG1;ST3GAL5;KCNN4;ECT2;SLC38A5;NFE2;UBE2H;GADD45A;UROS;BSDC1;ISG15;UBAC1;AZIN1;EIF1;IBTK;RGCC;UBE2S;ANP32E;CDK1;UBE2O;…
Gene_Perturbations_from_GEO_up	Il1rn KO mouse GSE7657 sample 1691	IAV-CT_up	8.30336e-93	130/391	TXN1;CMAS;GMNN;HP;SLC4A1;COX6A1;SMC4;MPO;TUBB5;UROD;MYB;STMN1;BSG;PGLYRP1;KPNA2;IFITM6;MAP2K3;BNIP3L;WFDC21;TIPIN;SLC30A9;LIG1;IFRD2;TALDO1;COX6B2;HMBS;HAT1;IGTP;NHP2;ERH;CHIL3;PRTN3;S100A9;ZFPM1;S100A8;ABCG2;SLBP;PSMD14;MRPL18;ABCB4;GLO1;COX17;CDCA8;COX7A2;ATP5O;OAZ1;PRDX5;PNPO;KCNN4;ELANE;SLC38A5;NFE2;IRGM2;ASNS;ISG15;MT2;LSM3;EIF1;ISG20;NACA;GNB2;LCN2;ANP32E;UBA2;ANP32B;EZH2;GSTM5;FEN1;MCM7;HM…
Gene_Perturbations_from_GEO_down	Gimap4 OE mouse GSE46600 sample 251	IAV-CT_up	2.93104e-90	134/434	TXN1;TFRC;CSE1L;GMNN;FCF1;CPOX;SLC4A1;MKI67;AQP1;CDC20;HMGN5;TUBB5;UROD;RUVBL2;STMN1;BSG;KPNA2;TIPIN;LIG1;LMO2;TALDO1;HMBS;NHP2;SRSF2;ERH;ANAPC5;ABCG2;SLBP;GYPA;PSMD12;ANP32A;PSMD14;MRPL18;ABCB4;COX17;MRPL16;CDCA8;COX7A2;ATP5O;OAZ1;PRDX2;CCNB2;CCNB1;RAD21;NDUFV2;SLC38A5;CDT1;STARD10;ASNS;MT2;CDC6;PA2G4;MT1;LSM4;UBAC1;EIF1;CDK4;CDK1;ANP32E;UBA2;SFXN1;ANP32B;EZH2;GSTM5;TOP2A;FEN1;MCM7;PIGQ;HMGB2;HM…
Gene_Perturbations_from_GEO_down	Rb1 Deficiency mouse GSE6787 sample 671	IAV-CT_up	2.30748e-89	100/207	TXN1;SLC4A1;COX6A1;CDC20;PNP;PSMD4;UROD;MAP2K3;CMC2;ANK1;CDC34;TMX1;PSME3;HMBS;NHP2;ERH;ANAPC5;ZFPM1;ABCG2;GYPA;PSMD12;PSMD13;MGST3;MRPL18;GLO1;PTDSS2;PNPO;ST3GAL5;CDR2;SLC38A5;NFE2;EIF2B4;GADD45A;UROS;IRGM2;MT2;MT1;UBAC1;LSM3;AZIN1;RGCC;UQCRQ;UBE2O;SFXN1;ANP32B;ALAS2;SETD8;LPCAT1;HMGB3;ARRB1;YBX1;YBX3;ALAD;HEBP1;TUBA1C;LYL1;1300017J02RIK;LBR;BUD31;NDUFC1;RAD23A;JOSD2;BPGM;RANGAP1;VAMP8;PSMA5;CCN…
Gene_Perturbations_from_GEO_up	Bcl2 OE mouse GSE5811 sample 2593	IAV-CT_up	3.60853e-88	109/268	ISCA1;CMAS;GMNN;SLC4A1;GHITM;MKI67;COX6A1;SMC4;AQP1;SMC2;PPP1CB;IGHG1;PNP;TUBB5;UROD;BSG;STMN1;1810058I24RIK;BNIP3L;TIPIN;USP7;RSAD2;IFRD2;LMO2;HMBS;ABCG2;SLBP;GYPA;MGST3;OAZ1;PRDX3;PRDX2;CCNB2;CDR2;SPECC1;UROS;STARD10;ASNS;ISG15;MARCH5;UBAC1;EIF1;ISG20;UBE2S;NACA;MKRN1;CDK1;UBE2O;ANP32B;IFI27L2A;GCLM;CALM2;GSTM5;IGHM;FEN1;ALAS2;MCM7;PIGQ;HMGB2;HMGB3;YBX3;CKS1B;ALAD;HEBP1;CES2G;TK1;CTSE;LBR;ACP1;…
Gene_Perturbations_from_GEO_down	Cd53 OE mouse GSE46600 sample 250	IAV-CT_up	2.24677e-86	130/431	TXN1;GMNN;CPOX;MKI67;MPO;AQP1;CDC20;RPS17;HMGN5;TUBB5;UROD;RUVBL2;STMN1;BSG;KPNA2;TIPIN;LIG1;IFRD2;LMO2;TALDO1;COX6B2;HMBS;NHP2;SRSF2;ERH;ANAPC5;PRTN3;UBE2V1;ZFPM1;S100A8;ABCG2;SLBP;PSMD12;PSMD14;MRPL18;ABCB4;COX17;CDCA8;OAZ1;PRDX2;CCNB2;CCNB1;BAG1;NDUFV2;SLC38A5;CDT1;STARD10;ASNS;MT2;CDC6;PA2G4;MT1;LSM4;UBAC1;EIF1;CDK4;GNB2;CDK1;ANP32E;UBA2;SFXN1;ANP32B;EZH2;GSTM5;TOP2A;FEN1;MCM7;HMGB3;YBX1;YBX3…
Gene_Perturbations_from_GEO_up	Bcl2 OE mouse GSE5811 sample 2590	IAV-CON_up	7.78628e-89	110/329	ISCA1;TFRC;ATP5C1;SLC4A1;GHITM;MKI67;AQP1;LY6C1;SMC2;IGHG3;CCND3;LAPTM4A;PNP;TUBB5;UROD;KPNA2;B2M;FBXO9;BNIP3L;TGTP1;RSAD2;LIG1;LMO2;TUBA4A;MINPP1;SLPI;HMBS;IGTP;FKBP8;LY6A;ZFPM1;SLBP;GYPA;MGST3;ATP5J;2700029M09RIK;PRDX2;CCNB2;ST3GAL5;SLC38A5;SPECC1;NFE2;UROS;ASNS;ISG15;SERPINA3G;UBAC1;AZIN1;MRPL30;ISG20;RGCC;MKRN1;CDK1;GCLM;SERINC3;GSTM5;TOP2A;IGHM;FEN1;ALAS2;MCM7;PIGQ;YBX3;ALAD;HEBP1;FTL1;TUBA1…
Gene_Perturbations_from_GEO_up	Bcl2 OE mouse GSE5811 sample 2586	IAV-CON_up	2.9555e-88	103/279	ISCA1;TFRC;ATP5C1;SLC4A1;GHITM;MKI67;AQP1;LY6C1;SMC2;IGHG3;RPS17;CCND3;PNP;TUBB5;UROD;FTH1;KPNA2;B2M;BNIP3L;RSAD2;LIG1;IFRD2;LMO2;ANK1;TUBA4A;MINPP1;SLPI;HMBS;FKBP8;ZFPM1;SLBP;GYPA;MGST3;ATP5J;2700029M09RIK;PRDX2;CCNB2;SLC38A5;NFE2;UROS;ASNS;ISG15;MARCH5;UBAC1;ISG20;MKRN1;CDK1;GCLM;GSTM5;TOP2A;IGHM;FEN1;ALAS2;MCM7;PIGQ;HMGB3;YBX3;ALAD;HEBP1;TUBA1B;CES2G;CTSE;IGH-VJ558;H2AFZ;PABPC4;BUD31;ATPIF1;BP…
Gene_Perturbations_from_GEO_up	Il1rn KO mouse GSE7657 sample 1692	IAV-CON_up	1.01054e-85	107/326	IFITM3;ISCA1;TFRC;SLC4A1;MKI67;AQP1;NUDT4;ERO1L;IGHG3;CCND3;LAPTM4A;PNP;TUBB5;PTTG1;UROD;FTH1;LGALS9;KPNA2;RPS10;ANKRD13A;BNIP3L;RSAD2;LIG1;IFRD2;LMO2;COX6B2;TUBA4A;SLPI;HMBS;DDIT4;LY6A;ZFPM1;GYPA;MGST3;PLAC8;PRDX2;CCNB2;ST3GAL5;CLCA1;SLC38A5;NFE2;UROS;ISG15;CDC6;UBAC1;FAM220A;ISG20;MKRN1;CDK1;GCLM;SERINC3;GSTM5;LGALS3BP;IGHM;FEN1;ALAS2;MCM7;PIGQ;HMGB3;YBX3;ALAD;TUBA1B;TK1;CTSE;H2AFZ;PABPC4;H2AFX…
Gene_Perturbations_from_GEO_up	Bcl2 OE mouse GSE5811 sample 2593	IAV-CON_up	1.06735e-80	96/268	IGHM;ISCA1;FEN1;ALAS2;MCM7;PIGQ;ATP5C1;HMGB3;SLC4A1;GHITM;MKI67;YBX3;AQP1;LY6C1;SMC2;IGHG3;ALAD;HEBP1;TUBA1B;CCND3;PNP;TUBB5;UROD;CES2G;TK1;CTSE;B2M;ACP1;IGH-VJ558;BNIP3L;USP7;TGTP1;RSAD2;H2AFZ;IFRD2;BUD31;ATPIF1;LMO2;H2AFX;BPGM;GPCPD1;TUBA4A;SLPI;TAL1;HMBS;DDIT4;ALDH1A1;CKS2;IRF7;BIRC5;IGHG;C1QB;HEMGN;SLBP;GYPA;PCNA;MGST3;COX5B;TSPAN33;RHD;FAM117A;2700029M09RIK;PRDX2;CCNB2;D17H6S56E-5;DCAF12;SNC…
Gene_Perturbations_from_GEO_up	Gm10480 Deficiency mouse GSE7020 sample 187	IAV-CON_up	1.03908e-78	101/321	RB1;ISCA1;ARL6IP1;TFRC;A430005L14RIK;UBP1;SLC4A1;MKI67;AQP1;NUDT4;CDC20;PTTG1;UROD;FTH1;KPNA2;FBXO9;USP7;RSAD2;LIG1;LMO2;TUBA4A;HMBS;SRSF3;SLBP;GYPA;MGST3;2700029M09RIK;PRDX2;CCNB2;SLC38A5;NFE2;CDT1;GADD45A;ASNS;ISG15;MT2;CDC6;UBAC1;AZIN1;FAM220A;ISG20;MKRN1;CDK1;GCLM;EZH2;GSTM5;FEN1;ALAS2;MCM7;PIGQ;HMGB3;YBX3;ALAD;HEBP1;TUBA1B;CES2G;TK1;CTSE;RFC4;H2AFZ;PABPC4;BUD31;ATPIF1;H2AFX;NUTF2;BPGM;DCK;TA…
Gene_Perturbations_from_GEO_up	Bcl2 OE mouse GSE5811 sample 2587	IAV-CON_up	1.2489e-62	88/318	RB1;IGHM;ISCA1;FEN1;ALAS2;MCM7;PIGQ;HMGB3;SLC4A1;GHITM;MKI67;YBX3;AQP1;LY6C1;SMC2;ALAD;HEBP1;RPS17;TUBA1B;CCND3;LAPTM4A;PNP;PSMD5;UROD;CES2G;CTSE;B2M;IGH-VJ558;BNIP3L;RSAD2;H2AFZ;ATPIF1;LMO2;BPGM;TUBA4A;SLPI;TAL1;HMBS;DDIT4;ALDH1A1;CKS2;IRF7;BIRC5;IGHG;C1QB;HEMGN;SLBP;C1QA;GYPA;PCNA;SLFN2;MGST3;CD5L;CXCR4;COX5B;PPOX;RHD;FAM117A;PRDX2;CCNB2;D17H6S56E-5;DCAF12;SNCA;SPECC1;RBM38;NFE2;CAR2;CAR1;RRM2;…
Gene_Perturbations_from_GEO_down	Gimap4 OE mouse GSE46600 sample 251	IAV-CON_up	2.91464e-60	98/434	TFRC;FCF1;ATP5C1;SLC4A1;PARK7;MKI67;PHB2;AQP1;CDC20;FBL;PSMD6;TUBB5;UROD;FTH1;LGALS9;KPNA2;ANKRD13A;LIG1;LMO2;HMBS;SRSF2;SRSF3;SLBP;GYPA;ABCB4;ATP5J;PRPF8;2700029M09RIK;PRDX2;CCNB2;CCNB1;PRDX1;SLC38A5;CDT1;ASNS;MT2;CDC6;UBAC1;MRPL30;CDK4;CDK1;RNPS1;EZH2;GSTM5;TOP2A;FEN1;MCM7;PIGQ;HMGB3;YBX3;ALAD;HEBP1;TUBA1B;HINT1;FTL1;TIMM17A;TK1;CTSE;TPI1;RFC4;H2AFZ;PABPC4;H2AFX;NUTF2;DCK;TAL1;CKS2;BIRC5;MCM4;M…
Gene_Perturbations_from_GEO_up	Klf1 OE mouse GSE46600 sample 252	IAV-CON_up	3.02953e-59	92/387	IFITM3;IGHM;FEN1;MCM7;ATP5C1;HMGB3;MKI67;PHB2;YBX3;AQP1;ALAD;CDC20;HEBP1;FBL;PSMD6;TUBA1B;HINT1;FTL1;TUBB5;UROD;CES2G;FTH1;TIMM17A;TK1;LGALS9;KPNA2;CTSE;ANKRD13A;IGH-VJ558;TPI1;RFC4;LIG1;H2AFZ;IFRD2;PABPC4;LMO2;H2AFX;NUTF2;COX6B2;1110008F13RIK;HMBS;CKS2;FKBP8;SRSF2;BIRC5;MCM4;MCM5;LY6A;GAS5;MCM2;HEMGN;NDUFB9;AHCY;TOMM40;PCNA;UHRF1;ABCB4;ATP5J;CXCR4;COX5B;PRPF8;RHD;PLAC8;2700029M09RIK;PRDX2;CCNB2;…
Gene_Perturbations_from_GEO_down	Cd53 OE mouse GSE46600 sample 250	IAV-CON_up	1.57198e-57	95/431	TOP2A;FEN1;MCM7;ATP5C1;HMGB3;PARK7;MKI67;PHB2;YBX3;AQP1;ALAD;CDC20;HEBP1;FBL;PSMD6;RPS17;HINT1;FTL1;TUBB5;AIFM1;UROD;CES2G;FTH1;TIMM17A;TK1;LGALS9;KPNA2;CTSE;ANKRD13A;IGH-VJ558;TPI1;RFC4;LIG1;H2AFZ;IFRD2;PABPC4;LMO2;H2AFX;NUTF2;COX6B2;1110008F13RIK;TAL1;HMBS;CKS2;SRSF2;BIRC5;MCM4;MCM5;ZFPM1;MCM2;HEMGN;SLBP;NDUFB9;AHCY;TOMM40;PCNA;ABCB4;ATP5J;COX5B;PRPF8;RHD;FAM117A;PRDX2;CCNB2;CCNB1;EIF3J1;SLC38A…
Gene_Perturbations_from_GEO_up	Bcl11a KO mouse GSE28333 sample 1542	IAV-CON_up	6.1205e-57	86/346	ARL6IP1;TFRC;PIGQ;UBP1;SLC4A1;IFI35;MKI67;AQP1;SMC2;ALAD;TUBA1C;FTL1;PNP;PTTG1;UROD;FTH1;RFK;NUSAP1;CTSE;KPNA2;FBXO9;USP7;TGTP1;RSAD2;IFRD2;BUD31;ATPIF1;LMO2;ADAM10;RAD23A;COX6B2;GPCPD1;DCK;TUBA4A;TAL1;HMBS;ALDH1A1;IGTP;CKS2;BIRC5;ZFPM1;IRF9;ANK;HEMGN;NDUFB9;GYPA;WDR26;MGST3;ABCB4;TSPAN33;USP18;RHD;FAM117A;DNAJB2;PRDX2;CCNB2;CCNB1;ST3GAL5;SLC38A5;SNCA;RBM38;NFE2;CAR2;RRM2;GADD45A;FAM46C;UROS;IRGM…
Gene_Perturbations_from_GEO_up	Btk Missense mutation R28C mouse GSE2826 sample 976	IAV-CT_dn	4.75262e-32	72/381	IFITM3;GLTP;EIF4A2;RNF10;B4GALT1;GM15772;LSP1;ETS1;SPIB;FCRLA;LAPTM4A;SERP1;UBL3;ZMIZ2;SIRPA;SCD1;NELFA;SLC39A7;CYTIP;B2M;RPS10;IGH-VJ558;ST6GAL1;KLF13;TMOD3;1700097N02RIK;PRKCD;ANXA5;STX7;EBF1;ARID1A;YWHAZ;PISD;DDIT4;IRF8;KCTD12;LY6A;MS4A1;IGSF8;POM121;CCDC186;KLK1;AHNAK;CBFB;LRP1;RGS14;RRBP1;CFP;PSMB10;RNASET2A;GNAI2;CST3;CHTF8;HNRNPDL;CCL5;SPTSSA;MEF2D;5031439G07RIK;RBM39;NDFIP1;VCAM1;CADM1;CN…
Gene_Perturbations_from_GEO_down	Btk KO mouse GSE2826 sample 329	IAV-CT_dn	1.1238e-26	54/247	IGHM;CD83;IGKV4-91;GIMAP1;NCF4;ROGDI;ATP2A3;BMYC;LSP1;TXNDC16;IGKV2-112;FAM134B;SERP1;BLNK;SCD1;H2-OA;RPS10;SMIM14;CD52;PRKCB;TMOD3;IGHV1-54;HMHA1;GLTSCR2;RNF167;IGHD;IGKV4-59;IGK-V28;ARHGEF1;PLEKHO1;FCER2A;MS4A1;IGKV4-74;BLK;DDX5;IGKV6-15;SLFN2;ADCY7;ZFP36L1;CD79B;H2-DMB2;SNX2;H2-DMB1;B4GALNT1;IGKV4-68;TXNDC5;H2-EB1;CD72;ERDR1;IGK-V1;CD2;IGKV16-104;CCNG2;H2-AB1
Gene_Perturbations_from_GEO_up	Btk KO mouse GSE2826 sample 329	IAV-CT_dn	5.83879e-25	61/353	IFITM3;GLTP;EIF4A2;RNF10;CLIC4;B4GALT1;GM15772;LAPTM4A;DPF2;SIRPA;PIP4K2C;SLC39A7;CYTIP;B2M;IGH-VJ558;PCID2;TGTP1;ACTN1;1700097N02RIK;PRKCD;ANXA5;ITPK1;STX7;YWHAZ;FKBP8;ATP6V1B2;IRF8;KCTD12;LY6A;SLC25A53;LCP1;H2-D1;IGSF8;POM121;AHNAK;CBFB;LRP1;ZFP703;RRBP1;CFP;RNASET2A;GNAI2;CST3;HNRNPDL;CCL5;ST8SIA4;MEF2D;DCAF12;NDFIP1;VCAM1;CADM1;CNBP;CELA1;IGF1;DNAJA1;KLF6;ID2;CD7;KLRD1;SPG21;FERMT3
Gene_Perturbations_from_GEO_up	Ikzf1 IkL/L mutation mouse GSE2501 sample 1730	IAV-CT_dn	7.4569e-25	61/352	GLTP;EIF4A2;RNF10;CD3E;IL27RA;GPI1;LAPTM4A;DPF2;EPC1;CYTIP;B2M;OLFR71;SCN1B;DDX17;HIST1H2AL;ACTR2;PCID2;ACTN1;TMOD3;BUD31;ITPK1;TCF12;MOGS;WBP11;ARID1A;GNL1;HGS;FRMD8;LCK;FKBP8;TXNIP;MYH9;LY6A;TLN1;2010111I01RIK;UNC119B;MACF1;DDX5;RGS14;MYCBP2;CXXC1;HTRA2;ADCY7;PRPF8;GNAI2;ZFP36L1;HNRNPDL;S100A14;MEF2D;DCAF12;IMMT;TCRB-J;SPCS2;EFNA3;H1F0;COL1A2;ID2;CCNG2;PDCD4;FRYL;TNRC6A
Gene_Perturbations_from_GEO_up	Tlr4 mutation mouse GSE476 sample 1534	IAV-CT_dn	2.00225e-24	68/453	EIF4A2;IFITM3;PIGR;RNF10;CLIC4;B4GALT1;ERO1L;CTGF;GPI1;FAM134B;LAPTM4A;UBL3;RGS3;SOX18;ZMYM4;DAG1;DPF2;SCD1;RPS10;DDX17;GPX1;CHUK;TCF12;STX7;BGN;CTPS;YWHAZ;RNF167;HGS;IMPAD1;FKBP8;ATP6V1B2;LY6A;ALDOA;SGK1;ZMYND11;RIN2;UNC119B;MACF1;RAMP2;AHNAK;CBFB;LRP1;LTBP4;HTRA2;GNAI2;ZFP36L1;TSPAN9;ST8SIA4;MEF2D;EPS15;MARK2;NDFIP1;CADM1;USP9X;IL10RB;SEC16A;UBE2G1;MARCH7;SMARCA2;DNAJA1;PTPRE;KLF6;H1F0;NFIB;ID2…
Gene_Perturbations_from_GEO_down	E2f8 KO mouse GSE52157 sample 2828	IAV-CT_dn	7.50806e-24	70/485	CXCL9;CD83;IGKV4-91;DGKA;ATP2A3;BMYC;LSP1;CD3E;MS4A4C;ETS1;TXNDC16;IL27RA;SPIB;FCRLA;IGHG3;FAM134B;RASSF2;BLNK;H2-OA;SCD1;CYTIP;SMIM14;CD52;ST6GAL1;PRKCB;NCOA3;ANXA5;EBF1;HMHA1;CYBB;CTPS2;VAV1;FOXP1;H2-EA-PS;ARHGEF3;IRF8;FCER2A;CD48;IRF5;LY6A;LCP1;TLR6;MS4A1;BLK;RGS19;IGKV6-15;KLK1;H2-M2;CFP;RASGRP2;GNS;MS4A6C;CD79B;CST3;H2-DMB2;CCL5;PLCG2;ST8SIA4;PTK2B;5031439G07RIK;KLK1B21;CD72;VCAM1;SMARCA2;CD…
Gene_Perturbations_from_GEO_up	Akt1 KO mouse GSE30671 sample 2325	IAV-CT_dn	4.30326e-23	66/451	IGHM;CD83;DGKA;NCF4;GIMAP1;ATP2A3;LSP1;MS4A4C;ETS1;IL27RA;SPIB;FCRLA;BLNK;ITGB7;H2-OA;CYTIP;CD52;ST6GAL1;TGTP1;PRKCB;IGFBP3;HMHA1;CYBB;KCNAB2;VAV1;LAT2;LCK;DDIT4;IGK-V28;IRF8;PRKCQ;FCER2A;CD48;LCP1;MS4A1;BLK;IGKV6-15;SLFN2;RRAD;H2-M2;TXK;H2-M3;TCF7;LEF1;CXCR4;RASGRP2;ADCY7;CD79B;H2-DMB2;CCL5;CXCR3;ST8SIA4;CCL19;H2-EB1;CD72;VCAM1;CD2;SELL;CD6;CD7;CD27;KLRD1;IL7R;SIPA1;FERMT3;H2-AB1
Gene_Perturbations_from_GEO_down	Btk Missense mutation R28C mouse GSE2826 sample 976	IAV-CT_dn	4.71874e-22	46/219	IGKV4-74;BLK;UNC119B;LTK;CD83;IGKV6-15;H2-K2;SLFN2;IGKV4-91;GIMAP1;NCF4;ROGDI;BMYC;ADCY7;TXNDC16;CD79B;IGHG3;FAM134B;H2-DMB2;SNX2;H2-DMB1;BLNK;B4GALNT1;IGKV4-68;H2-OA;SEC11C;SMIM14;CD52;H2-EB1;CD72;ERDR1;IGK-V1;IGHV1-54;HMHA1;CYBB;LAT2;IGKV16-104;RNF167;PKM;PDCD4;IGKV4-59;ARHGEF1;PLEKHO1;FCER2A;ALDOA;H2-AB1
Gene_Perturbations_from_GEO_down	Msr1 KO mouse GSE3455 sample 2671	IAV-CT_dn	9.54505e-21	59/396	EIF4A2;IFITM3;PIGR;ERO1L;CTGF;GPI1;FAM134B;SEC61A1;LAPTM4A;UBL3;CASP3;DPF2;OLFR71;DDX17;ACTR2;PCID2;PGAM1;TCF12;DYRK1A;CIRBP;CTPS;DNM1;RNF167;PKM;HGS;TXNIP;ALDOA;SGK1;ZMYND11;RHOQ;MTPN;MACF1;IGSF8;DDX5;CBFB;MYCBP2;PRPF8;ZFP36L1;HNRNPDL;MYO6;MEF2D;DCAF12;CHTOP;SMAD4;CADM1;OSBPL5;ERDR1;IMMT;UBE2G1;SERPINA3N;MARCH7;EIF3M;SNRK;EFNA3;HNRNPK;PLXNB2;UBA1;TNRC6A;SPG21
Gene_Perturbations_from_GEO_up	Nfe2l1 KO mouse GSE867 sample 893	IAV-CT_dn	1.04953e-19	56/377	IFITM3;GLTP;RNF10;IGKV4-91;TXNDC16;C4A;LAPTM4A;SERP1;ZMIZ2;BLNK;TRIM27;DIP2B;CYTIP;B2M;DDX17;APOBEC1;ACTR2;TGTP1;GSTO1;ACTN1;TMOD3;ANXA5;AP3B1;YWHAZ;SDPR;ATP6V1B2;IGKV4-59;IRF8;MYH9;LY6A;TLN1;H2-D1;IGKV4-74;MACF1;MTPN;IGKV6-15;RPN2;AHNAK;CBFB;PRPF8;GNAI2;ZFP36L1;G3BP1;PTK2B;IGKV4-68;MEF2D;MARK2;GBP3;NDFIP1;CD72;VCAM1;CADM1;IL10RB;EIF3M;EVI2A;PDCD4
Gene_Perturbations_from_GEO_up	Tlr4 mutation mouse GSE476 sample 1534	IAV-CON_dn	2.00394e-36	72/453	RERE;GSK3A;KDELR1;ELN;RPLP1;ZC3H3;CTNND1;SAT1;PTMS;GPI1;FAM134B;PPP3CA;TUBA1A;PPP2R4;PPP2R1A;CYP4V3;ANXA6;SCD2;CPNE3;SCD1;TMED7;PRKACB;PTRF;BC094435;GABARAPL1;GLRX3;BGN;DCN;MORF4L1;PSMA3;COL4A2;PRKAR1A;IMPAD1;CSDE1;COL6A1;SRSF2;FSCN1;MYADM;RBMS1;ALDOA;MFGE8;ENG;CEBPA;COPA;RAB5C;GSTP1;HIF1A;GNAI2;CNN2;U2AF2;TRA2B;WBP5;SLC12A2;BCAP31;CD74;RPL41;GSTM1;CADM1;PPP1R21;TMEM176B;CAV1;NEK7;LAPTM5;DSTN;SOD…
Gene_Perturbations_from_GEO_down	Bcl2 OE mouse GSE5811 sample 2586	IAV-CON_dn	3.85701e-32	58/321	IFITM2;RPLP1;LSP1;CXCL13;PPP1R18;CLU;SAT1;SPIB;GPI1;STK10;TUBA1A;GM2A;RAC2;ENPP2;PIP4K2A;CD37;CCR6;GPSM3;IFNGR1;PGAM1;IGFBP3;NME2;BGN;DCN;PKM;COL4A2;MYADM;PLBD1;RBMS1;SRSF5;MFGE8;BLK;ASAH1;COPA;DTX1;CORO1A;MS4A6C;GNAI2;CST3;CNN2;CD79A;GNG10;GAR1;PGK1;CKB;CCL19;CCL21A;CD74;NAPSA;GSN;TMEM176B;TMEM176A;LAPTM5;DSTN;ARPC4;EEF2;ARPC2;GNB2
Gene_Perturbations_from_GEO_up	Pias1 Null mutation (IFN-gamma agent treatment, 2/4 hours) mouse GSE1552 sample 1379	IAV-CON_dn	3.98168e-32	67/450	ARF1;TRAM1;RAB7;ACAA2;PLEKHB2;LSP1;PPP1R18;GGTA1;PTMS;LAPTM4B;KRTCAP2;PSMD7;PPP2R1A;BASP1;ANXA6;COTL1;AP1S1;CTSH;CPNE3;RAC1;PRKACB;SYK;PRKCB;LMO4;PRKCD;SSR3;VAMP8;MORF4L1;PSMA3;MAPKAPK2;SRSF2;SPNS1;PLBD1;PLIN2;SQSTM1;SLC25A4;ATF4;ENG;SNRPB;ATP6V1A;COPA;RAB5C;NDUFB7;SYPL;SAA3;HIF1A;MYL12A;MYL12B;GNAI2;U2AF2;TRA2B;5031439G07RIK;CMTM7;AKIRIN2;CD74;NAPSA;MARCKSL1;GSTM1;TMEM176B;ARPC4;ATOX1;CS;MOB1A;G…
Gene_Perturbations_from_GEO_down	Bcl2 OE mouse GSE5811 sample 2593	IAV-CON_dn	5.07211e-32	59/332	ARF1;IFITM2;BTG1;RPLP1;LSP1;CXCL13;PPP1R18;CLU;SAT1;SPIB;GPI1;STK10;ZFP36;GM2A;ARHGDIB;RAC2;ENPP2;COTL1;CCR6;SCD1;H2-OA;CELA2A;IFNGR1;IGFBP3;BGN;DCN;PROCR;PKM;COL4A2;NGP;MYADM;PLBD1;MFGE8;BLK;DTX1;THY1;CORO1A;MYL12A;MYL12B;CST3;CNN2;CD79A;PGK1;CCL19;CCL21A;NAPSA;RPL41;GSN;RAB4B;TMEM176B;LAPTM5;DSTN;CELA1;ARPC4;EEF2;NFKBIA;ARPC2;ID3;CD9
Gene_Perturbations_from_GEO_down	Btk KO mouse GSE2826 sample 329	IAV-CON_dn	4.3519e-31	51/247	IGHM;CD83;ATP2A3;LSP1;FAM107B;FAM134B;PPP2R4;ARHGDIB;RAC2;BLNK;CTSH;CD37;CCR6;SCD1;H2-OA;BC094435;SMIM14;GRCC10;IMP3;PRKCB;PAX5;MIF4GD;PSMA3;TBL1XR1;PPDPF;IGK-V28;PTPRCAP;BLK;DDX5;PXK;DTX1;CORO1A;CD79B;CD79A;IGKC;CD19;B4GALNT1;TXNDC5;CD74;NAPSA;RPL41;NEK7;ARPC4;SLC50A1;EEF2;CD2;IGKV16-104;NACA;ID3;CRLF3;LRP10
Gene_Perturbations_from_GEO_up	Btk Missense mutation R28C mouse GSE2826 sample 976	IAV-CON_dn	5.37966e-31	61/381	ITGB1;RERE;BTG1;SLC44A2;RPLP1;LSP1;PPP1R18;SAT1;PTMS;VPREB3;SPIB;PPP3CA;STK10;KRTCAP2;ZFP36;TUBA1A;BASP1;ZFP385A;MRC1;ANXA6;KLK1B1;RAC1;SCD1;JARID2;TMED7;JUNB;PRKACB;GRCC10;PRKCD;MORF4L1;IRF4;MYADM;SRSF2;FSCN1;PLBD1;SRSF5;DNAJC8;ATF4;RAB5C;KLK1;H2-DMA;GSTP1;HIF1A;GNAI2;CST3;GNG10;U2AF2;HES1;CSK;5031439G07RIK;RPL19;CTSA;SLC12A2;CMTM7;RPL41;CADM1;LAPTM5;CELA1;NFKBIA;ARPC2;GNAS
Gene_Perturbations_from_GEO_up	Pias1 Null mutation (IFN-beta agent treatment, 2/4 hours) mouse GSE1552 sample 1377	IAV-CON_dn	1.21072e-30	62/403	ITGB1;ARF1;TRAM1;RAB7;GSK3A;ACAA2;LSP1;PTMS;LAPTM4B;PSMD7;PPP2R1A;BASP1;MRC1;ARHGDIB;COTL1;CTSH;CPNE3;RAC1;LMO4;PRKCD;SSR3;RANGAP1;MLF2;PSMA3;MAPKAPK2;SRSF2;PLBD1;PLIN2;SQSTM1;ATF4;SNRPB;ATP6V1A;RTN3;COPA;RAB5C;MAX;SYPL;SAA3;WAS;HIF1A;CORO1A;MS4A6C;GNAI2;CST3;TBRG1;U2AF2;ISOC1;CTSA;AKIRIN2;CD74;MARCKSL1;NEK7;ARPC4;EEF2;CS;MOB1A;ARPC2;GNB2;UBA2;TPP1;LAMTOR4;LRP10
Gene_Perturbations_from_GEO_down	Lhb OE mouse GSE3348 sample 1041	IAV-CON_dn	1.21072e-30	62/403	GSK3A;ACAA2;CD81;ELN;ENO3;PTMS;SGCE;LAPTM4B;GYS1;TUBA1A;CAPNS1;ANXA6;SCD2;ENPP2;SCD1;PTRF;TRP53INP2;GRCC10;HIST1H2AL;GABARAPL1;GLRX3;IMP3;BGN;RNASE4;DCN;ARFGAP2;MORF4L1;COL4A2;SDPR;PRKAR1A;CSDE1;COL6A1;MYADM;ALDOA;SLC25A4;H2-D1;ENG;CEBPA;GSTP1;MYL12A;MYL12B;GNAI2;CST3;IGKC;S100A13;ISOC1;MAPK6;BCAP31;CD74;GSTM1;GSN;MID1IP1;CAV1;EEF2;FAH;SOD3;DHRS3;ATOX1;COL1A1;CS;GPAM;GNB2
Gene_Perturbations_from_GEO_up	Dmd Deficiency mouse GSE897 sample 908	IAV-CON_dn	2.03262e-30	59/364	ITGB1;GSK3A;ACAA2;PLEKHB2;ELN;RPLP1;BMI1;ENO3;CLU;GPI1;PPP3CA;PSMD7;TUBA1A;CAPNS1;RAC1;PTRF;TRP53INP2;BGN;DCN;ARFGAP2;VAMP8;MORF4L1;PSMA3;PKM;COL4A2;PRKAR1A;CSDE1;COL6A1;MYADM;SRSF2;SRSF5;ALDOA;SQSTM1;RHOQ;DDX5;SYPL;GSTP1;HIF1A;GNAI2;CST3;S100A13;PGK1;MAPK6;RPL19;SLC12A2;CD74;AKIRIN2;SMAD1;RPL41;NEK7;DSTN;COL1A1;FAM195B;GPAM;ARPC2;GNAS;CD9;LAMTOR4;CALM2
Gene_Perturbations_from_GEO_up	Dmd Deficiency mouse GSE897 sample 914	IAV-CON_dn	5.00418e-30	63/431	CYFIP2;ITGB1;ARF1;KDELR1;CD81;ELN;RPLP1;LSP1;BMI1;PTMS;GPI1;ISLR;PSMD7;TUBA1A;CAPNS1;BASP1;ARHGDIB;SCD2;AP1S1;CPNE3;RAC1;TMED7;GRCC10;BGN;RNASE4;DCN;ARFGAP2;VAMP8;MORF4L1;PSMA3;COL4A2;PRKAR1A;COL6A1;MYADM;DNAJC8;MFGE8;H2-D1;RHOQ;HIST1H2BC;COPA;SYPL;HIF1A;MYL12B;GNAI2;CST3;U2AF2;PGK1;ANKRD10;CKB;RPL19;AKIRIN2;CD74;SMAD1;RPL41;TMEM176B;LAPTM5;DSTN;ATOX1;PNRC2;COL1A1;ARPC2;FAM195B;TPP1

### Sheet: BioPlanet_2019
Library	Term	deg_id	Adjusted.P.value	Overlap	Genes
BioPlanet_2019	Cell cycle	IAV-CT_up	1.07291e-37	86/453	TOP2A;FEN1;MCM7;GMNN;MCM10;BRCA1;CKS1B;LMNB1;CDC20;TUBA1A;PSMD4;CCND1;PTTG1;MIS18BP1;RUVBL2;BTRC;HSP90AA1;RFC4;RFC1;LIG1;H2AFZ;H2AFX;PPP2R5A;KIF23;PPP2R5C;CDC25C;RANGAP1;PSMA5;CCNA2;TFDP1;RBL1;INCENP;PSMA2;PSME3;PSME4;NHP2;MCM3;BIRC5;MCM4;ANAPC5;MCM5;KIF2C;MCM2;HIST1H2BC;PRIM2;PSMD12;PCNA;PSMD14;DCTN2;MAX;PSMD13;CDCA8;TTK;TYMS;CENPA;PMF1;AURKA;CCNB2;CCNB1;ORC6;NUP85;RAD21;LMNA;BUB3;BUB1;PLK4;CDKN…
BioPlanet_2019	DNA replication	IAV-CT_up	2.8428e-27	51/207	FEN1;MCM7;GMNN;MCM10;CDC20;PSMD4;RFC4;LIG1;RFC1;PPP2R5A;KIF23;PPP2R5C;RANGAP1;PSMA5;CCNA2;INCENP;PSMA2;PSME3;PSME4;MCM3;BIRC5;MCM4;KIF2C;MCM5;MCM2;PRIM2;RNASEH2C;PSMD12;RNASEH2B;PCNA;PSMD14;PSMD13;CDCA8;CENPA;PMF1;ORC6;NUP85;RAD21;BUB3;BUB1;CDT1;NDE1;RPA1;CDC6;POLA1;POLA2;PSMC6;PSMC3;RPA3;PSMC2;MAD2L1
BioPlanet_2019	Mitotic G1-G1/S phases	IAV-CT_up	2.01432e-23	39/135	TOP2A;PRIM2;PSMD12;PCNA;PSMD14;MCM7;MAX;PSMD13;MCM10;TYMS;CKS1B;CCNB1;ORC6;CCND1;PSMD4;CDKN2D;CDT1;CDKN2C;RRM2;RPA1;CDC6;CCNA2;PSMA5;POLA1;POLA2;RBL1;TFDP1;PSMC6;PSMC3;CDK4;PSMA2;PSME3;RPA3;PSMC2;CDK1;MCM3;MCM4;MCM5;MCM2
BioPlanet_2019	S phase	IAV-CT_up	3.85721e-21	34/112	PRIM2;PSMD12;FEN1;PCNA;PSMD14;MCM7;MAX;PSMD13;CKS1B;ORC6;CCND1;PSMD4;CDT1;RFC4;LIG1;RFC1;RPA1;CDC6;CCNA2;PSMA5;POLA1;POLA2;PSMC6;PSMC3;CDK4;PSMA2;PSME3;RPA3;PSME4;PSMC2;MCM3;MCM4;MCM5;MCM2
BioPlanet_2019	Licensing factor removal from origins	IAV-CT_up	1.0881e-17	24/61	CDT1;PSMD12;MCM7;PSMD14;PSMD13;GMNN;ODC1;MCM10;CDC6;AZIN1;CDC20;PSMA5;ORC6;PSMC6;PSMD4;PTTG1;PSMC3;PSMA2;PSME3;PSMC2;MCM3;MCM4;MCM5;MCM2
BioPlanet_2019	Cell cycle checkpoints	IAV-CT_up	2.15704e-17	31/117	PSMD12;PSMD14;MCM7;PSMD13;MCM10;CDC20;CCNB2;CCNB1;ORC6;PSMD4;BUB3;RFC4;RPA1;CDC6;CDC25C;PSMA5;PSMC6;PSMC3;PSMA2;PSME3;RPA3;PSME4;CDC16;PSMC2;CDK1;MCM3;MCM4;ANAPC5;MCM5;MCM2;MAD2L1
BioPlanet_2019	DNA replication pre-Initiation	IAV-CT_up	6.71562e-17	27/88	PRIM2;PSMD12;MCM7;PSMD14;PSMD13;GMNN;MCM10;ORC6;PSMD4;CDT1;RPA1;CDC6;CCNA2;PSMA5;POLA1;POLA2;PSMC6;PSMC3;PSMA2;PSME3;RPA3;PSME4;PSMC2;MCM3;MCM4;MCM5;MCM2
BioPlanet_2019	DNA strand elongation	IAV-CT_up	1.82063e-12	15/31	PRIM2;FEN1;PCNA;RFC4;MCM7;LIG1;RFC1;RPA1;POLA1;POLA2;RPA3;MCM3;MCM4;MCM5;MCM2
BioPlanet_2019	APC/C-mediated degradation of cell cycle proteins	IAV-CT_up	2.48109e-12	22/82	PSMD12;PSMD14;PSMD13;AURKA;CDC20;CCNA2;PSMA5;CCNB1;PSMC6;PSMD4;PTTG1;PSMC3;PSMA2;PSME3;PSME4;CDC16;PSMC2;CDK1;ANAPC5;BUB3;BTRC;MAD2L1
BioPlanet_2019	Activation of the pre-replicative complex	IAV-CT_up	2.18056e-11	14/30	PRIM2;CDT1;MCM7;RPA1;MCM10;CDC6;POLA1;POLA2;ORC6;RPA3;MCM3;MCM4;MCM5;MCM2
BioPlanet_2019	G1 to S cell cycle control	IAV-CT_up	4.25825e-11	19/67	CDKN2D;PRIM2;PCNA;CDKN2C;MCM7;GADD45A;CCNB1;POLA2;RBL1;TFDP1;ORC6;CCND1;CDK4;RPA3;MCM3;CDK1;MCM4;MCM5;MCM2
BioPlanet_2019	Aurora B signaling	IAV-CT_up	7.94171e-11	15/39	CBX5;CDCA8;KIF23;CENPA;SMC4;NCAPH;RHOA;AURKA;SMC2;INCENP;STMN1;BIRC5;KIF2C;BUB1;EVI5
BioPlanet_2019	G2/M checkpoints	IAV-CT_up	3.90797e-10	15/43	RFC4;MCM7;RPA1;MCM10;CDC6;CDC25C;CCNB2;CCNB1;ORC6;RPA3;CDK1;MCM3;MCM4;MCM5;MCM2
BioPlanet_2019	T cell receptor regulation of apoptosis	IAV-CT_up	1.10057e-09	55/603	TOP2A;ITSN1;CD3G;BRCA1;YBX1;F11R;CDC20;PNP;PPP2R4;CCND1;MYB;PIM1;RAC2;RAC1;HMGN2;BNIP3L;HSP90AA1;ANXA1;VBP1;IFRD2;PSMA5;CCNA2;DOK1;EWSR1;IL1B;BIRC5;GAPDH;BLZF1;ATF4;LTF;PSMD12;CEBPD;MAX;UHRF1;GLO1;ODC1;OAZ1;HSPD1;PRDX2;CCNB2;CCNB1;BAG1;STOM;ECT2;CDKN2D;CCR1;XRCC6;SIVA1;GADD45B;NFYA;UBE2A;SOD1;CDK4;NUCB1;CDKN3
BioPlanet_2019	Chromosome maintenance	IAV-CT_up	1.88792e-09	21/103	PRIM2;FEN1;RFC4;PCNA;LIG1;RFC1;H2AFZ;H2AFX;RPA1;BRCA1;CENPA;LMNB1;POLA1;POLA2;MIS18BP1;RUVBL2;RAD21;RPA3;LMNA;NHP2;HIST1H2BC
BioPlanet_2019	Extension of telomeres	IAV-CT_up	2.71999e-09	12/28	PRIM2;POLA1;FEN1;POLA2;PCNA;RFC4;LIG1;RFC1;RUVBL2;RPA3;RPA1;NHP2
BioPlanet_2019	Ubiquitin-mediated degradation of phosphorylated Cdc25A	IAV-CT_up	1.67943e-08	16/64	PSMD12;PSMD14;PSMD13;ODC1;OAZ1;AZIN1;CKS1B;PSMA5;PSMC6;PSMD4;PSMC3;PSMA2;PSME3;PSME4;PSMC2;BTRC
BioPlanet_2019	E2F-mediated regulation of DNA replication	IAV-CT_up	2.423e-08	12/33	PRIM2;CDT1;POLA1;CCNB1;POLA2;PCNA;ORC6;RRM2;TFDP1;CDK1;CDC6;TYMS
BioPlanet_2019	Telomere maintenance	IAV-CT_up	4.30946e-08	15/59	PRIM2;FEN1;RFC4;PCNA;LIG1;RFC1;H2AFZ;H2AFX;RPA1;POLA1;POLA2;RUVBL2;RPA3;NHP2;HIST1H2BC
BioPlanet_2019	Cyclin A-Cdk2-associated events at S phase entry	IAV-CT_up	9.40674e-08	16/72	PSMD12;PSMD14;MAX;PSMD13;CKS1B;CCNA2;PSMA5;PSMC6;CCND1;PSMD4;PSMC3;PSMA2;CDK4;PSME3;PSME4;PSMC2
BioPlanet_2019	Interferon signaling	IAV-CON_up	7.80299e-12	28/168	EIF4A2;IFITM3;SP100;UBA7;UBE2L6;ADAR;IFI35;IFIT1;USP18;IFIT3;IFIT2;NUP85;TRIM25;KPNA2;GBP2;B2M;GBP3;GBP7;STAT1;MX2;MX1;ISG15;PML;ISG20;NUP50;IRF7;EIF4G3;IRF9
BioPlanet_2019	Immune system	IAV-CON_up	3.57004e-11	70/998	IFITM3;EIF4A2;CD86;IGHM;PRKCSH;TRAC;INPPL1;UBE2L6;ADAR;IFI35;KIF11;IFIT1;AP2A2;IFIT3;IFIT2;IFIH1;IGHG3;CDC20;PSMD9;PSMD6;TBK1;PSMD5;PSMD1;TRIM25;KPNA2;CTSE;TRIM21;B2M;CCR2;GBP7;CHUK;FBXW11;TAP1;CYBB;KIF22;TAPBP;NUP50;IGHD;IRF7;PIK3C3;EVL;ANAPC1;IRF9;C1QB;C1QA;SP100;UBA7;ITPR2;USP18;PSMB2;NUP85;PSMB1;MAPK1;GBP2;GBP3;STAT5A;STAT1;MX2;MX1;ISG15;PML;ISG20;PSMC3;MKRN1;CDK1;UBA1;EIF4G3;BCL2L1;C1QC;UBE2M
BioPlanet_2019	Cell cycle	IAV-CON_up	3.70576e-11	44/453	RB1;TOP2A;FEN1;PCNA;MCM7;TYMS;LMNB1;CDC20;PSMD9;CCNB2;PSMD6;CCND3;CCNB1;XPO1;PSMB2;PTTG1;PSMD5;NUP85;PSMB1;LMNA;PSMD1;NEK2;CDT1;CDKN2C;RFC4;RRM2;LIG1;GADD45A;H2AFZ;NDE1;RCC2;H2AFX;CDC6;CKAP5;TUBA4A;POLA1;PSMC3;CDK4;CDK1;BIRC5;MCM4;MCM5;ANAPC1;MCM2
BioPlanet_2019	Mitotic G1-G1/S phases	IAV-CON_up	4.05249e-11	24/135	RB1;TOP2A;CDT1;PCNA;CDKN2C;RRM2;MCM7;CDC6;TYMS;PSMD9;POLA1;CCND3;PSMD6;CCNB1;PSMB2;PSMC3;PSMD5;CDK4;PSMB1;CDK1;PSMD1;MCM4;MCM5;MCM2
BioPlanet_2019	Immune system signaling by interferons, interleukins, prolactin, and growth hormones	IAV-CON_up	1.63658e-10	33/280	EIF4A2;IFITM3;SP100;UBA7;INPPL1;UBE2L6;ADAR;IFI35;IFIT1;USP18;IFIT3;IFIT2;NUP85;TRIM25;MAPK1;KPNA2;GBP2;B2M;GBP3;STAT5A;GBP7;CHUK;STAT1;MX2;MX1;ISG15;PML;ISG20;NUP50;CDK1;IRF7;EIF4G3;IRF9
BioPlanet_2019	DNA replication	IAV-CON_up	2.78766e-10	28/207	RB1;FEN1;PCNA;RNASEH2A;MCM7;CDC20;PSMD9;PSMD6;XPO1;PSMB2;PSMD5;NUP85;PSMB1;PSMD1;CDT1;RFC4;LIG1;RCC2;NDE1;CDC6;CKAP5;POLA1;PSMC3;POLE3;BIRC5;MCM4;MCM5;MCM2
BioPlanet_2019	Licensing factor removal from origins	IAV-CON_up	5.79368e-10	16/61	CDT1;MCM7;CDC6;AZIN1;CDC20;PSMD9;PSMD6;PTTG1;PSMB2;PSMC3;PSMD5;PSMB1;PSMD1;MCM4;MCM5;MCM2
BioPlanet_2019	S phase	IAV-CON_up	2.13775e-09	20/112	RB1;CDT1;FEN1;RFC4;PCNA;LIG1;MCM7;CDC6;PSMD9;POLA1;PSMD6;PSMB2;PSMC3;PSMD5;CDK4;PSMB1;PSMD1;MCM4;MCM5;MCM2
BioPlanet_2019	Interferon alpha/beta signaling	IAV-CON_up	1.26699e-08	15/64	IFITM3;STAT1;MX2;MX1;ADAR;ISG15;IFI35;IFIT1;USP18;IFIT3;IFIT2;ISG20;IRF7;GBP2;IRF9
BioPlanet_2019	Immune system	IAV-CT_dn	2.05523e-15	88/998	IFITM3;EIF4A2;IGHM;NUP107;ITGB5;PRKCSH;NCF4;TRAC;INPPL1;CD3E;IFIT2;IGHG3;C4A;SEC61A1;PSTPIP1;TBK1;CDH1;BLNK;AKT1;ITGB7;ITGAV;IGLC1;TRIM21;B2M;GBP7;WSB1;CHUK;PRKCB;IL1R2;PRKCD;CYBB;TSC2;YWHAZ;VAV1;DNM1;TAPBP;ZAP70;STIM1;LCK;TRAF3;IGHD;TXNIP;IRF8;PRKCQ;PIK3C3;IRF5;TLR6;BLK;POM121;ITPR1;ITPR2;KLC1;RASGRP2;PSMB10;CD79B;KLC4;PPP2CB;PLCG2;PTK2B;MAPK1;PAG1;CD55;GBP3;MAP3K3;CREBBP;MAP3K1;VCAM1;BAD;MX2;MX…
BioPlanet_2019	Interleukin-2 signaling pathway	IAV-CT_dn	3.89503e-11	71/847	IFITM3;CSF1;INPPL1;RORA;LSP1;ETS1;RGS3;CASP3;TIMP2;AKT1;ITGB7;CYTIP;TRIM21;CD52;ADSL;WARS;KLF13;PRKCB;ACTN1;PRKCD;HMHA1;TNFRSF1B;TPST1;DPM2;ELF1;STIM1;LCK;IRF5;TLR6;SGK1;MACF1;RGS19;RALB;AHNAK;CBFB;TXK;RGS16;TCF7;ITPR2;CXCR4;RRBP1;RASGRP2;SAMHD1;CCL5;CXCR3;HLTF;PTK2B;MAPK1;CD55;XBP1;PTCH1;MX1;KLHL21;IMMT;CD2;MFHAS1;KLF6;COL1A2;EVI2A;SELL;CD6;FUBP1;ID2;CCNG2;PDCD4;PLXNB2;CD27;GRB2;KLRD1;ESYT1;IL7R
BioPlanet_2019	CXCR4 signaling pathway	IAV-CT_dn	5.7556e-09	22/116	BLK;RALB;PRKCB;BAD;VPS4B;CXCR4;CD3E;RHOC;DNM1;VAV1;GNAI2;GNA13;ITCH;CXCL12;HGS;LCK;AKT1;MAPK1;PTK2B;ITGAV;PLCB1;PAG1
BioPlanet_2019	Adaptive immune system	IAV-CT_dn	2.49227e-08	52/606	IGHM;ITGB5;NCF4;TRAC;CD3E;SEC61A1;CDH1;BLNK;AKT1;ITGAV;ITGB7;IGLC1;B2M;TRIM21;WSB1;CHUK;PRKCB;CYBB;TSC2;YWHAZ;VAV1;DNM1;TAPBP;ZAP70;STIM1;LCK;IGHD;PRKCQ;BLK;ITPR1;ITPR2;KLC1;RASGRP2;PSMB10;CD79B;KLC4;PPP2CB;PLCG2;PAG1;VCAM1;BAD;KLHL21;UBE2G1;ITCH;SELL;MDM2;GRB2;KLRD1;UBA1;SEC24C;SIPA1;UBE2M
BioPlanet_2019	Antigen-activated B-cell receptor generation of second messengers	IAV-CON_dn	2.13839e-13	31/211	BLK;IGHM;GSK3A;CD81;MAX;PTEN;ITPR2;CD79B;CD79A;PPP3CA;IGKC;CD19;INPP5D;RAC2;BLNK;CSK;RAC1;MAPK6;MAP3K1;SYK;PRKCB;PDPK1;PRKCD;POU2F2;LAT2;NFKBIA;CD4;TEC;IRF4;CALM2;NFKBIB
BioPlanet_2019	Immune system	IAV-CON_dn	4.17313e-08	58/998	ITGB1;EIF4A1;IGHM;ARF1;GSK3A;IFITM2;CD81;TRAC;PTEN;CD3G;IGHG3;IGHG1;PSMD7;PPP2R1A;MRC1;BLNK;AP1S1;CTSH;MADCAM1;RAC1;CCR6;PRKACB;SYK;PRKCB;IFNGR1;PDPK1;PRKCD;PSMA3;IRF4;MAPKAPK2;SQSTM1;BLK;SEH1L;CFH;UBA5;WAS;ITPR2;KLC1;C2;CD79B;CD79A;IGKC;INPP5D;CD19;CSK;CD55;CTSA;CD74;UBE2H;MAP3K1;NFKBIA;PSMC5;ITCH;CD4;TEC;UBA2;SIPA1;NFKBIB
BioPlanet_2019	Adaptive immune system	IAV-CON_dn	8.46671e-08	42/606	BLK;ITGB1;IGHM;ARF1;GSK3A;CD81;UBA5;TRAC;PTEN;WAS;ITPR2;CD3G;KLC1;CD79B;CD79A;PSMD7;IGKC;PPP2R1A;INPP5D;CD19;MRC1;BLNK;AP1S1;CTSH;CSK;MADCAM1;RAC1;PRKACB;CTSA;CD74;UBE2H;SYK;PRKCB;PDPK1;NFKBIA;PSMA3;PSMC5;ITCH;CD4;UBA2;SIPA1;NFKBIB
