## Supplementary material for "Elucidation of the antiviral mechanism of cystine and theanine through transcriptome analysis of mice and comparison with COVID-19 gene set data": Table S3

### Sheet: GSE147507
ID	ID2	Jaccard Index IAV-CT_up	Jaccard Index IAV-CT_down	Jaccard Index IAV-CON_up	Jaccard Index IAV-CON_down	Shared Genes IAV-CT_up	Shared Genes IAV-CT_down	Shared Genes IAV-CON_up	Shared Genes IAV-CON_down
500 genes down-regulated by SARS-CoV-2 (2 MOI) in human Calu-3 cells from GSE147507	01: SARS-CoV-2, Calu-3, down	0.0574294	0.00983021	0.0460123	0.0116525	MCM3, RBM14, MCM5, PRDX2, TUBA1A, CAPNS1, CENPA, PCNA, BIRC5, RRM2, MNS1, CDC6, GMNN, CCNB1, CENPV, RUVBL2, SLBP, LMNB1, CDKN2C, KIF2C, LIG1, AURKA, KPNA2, H2AFX, MCM4, MCM2, TYMS, SNCA, AQP1, MCM7, AP2M1, SRSF2, UROD, CDKN3, PRC1, MPC2, ANAPC5, KIF22, RPA1, PRADC1, NCAPH, AHCY, KIF23, CDC20, SLIRP, NDUFB11, NDUFAB1, FEN1, FDFT1, NHP2, SIVA1, LSM7, HMGB3, CCT3, DLGAP5, DTYMK, FBXO9, RNASEH2C, CCN…	TNFAIP8L1, PCYT2, PKDCC, CETN2, CCT3, PKM, TBL3, ID2, ANXA5, PRKDC, ROGDI	RBM14, MCM5, PRDX2, PCNA, BIRC5, RRM2, MNS1, CDC6, CCNB1, SLBP, LMNB1, CDKN2C, TOMM40, PKM, LIG1, KPNA2, H2AFX, MCM4, MCM2, COX5B, TYMS, SNCA, AQP1, MCM7, UROD, MIEN1, PRC1, KIF22, SF3B5, SRSF2, AHCY, CDC20, HSPA8, AIFM1, CPNE1, FEN1, SIVA1, LSM7, HMGB3, TUBA1B, FBXO9, CCNF, MKI67, UHRF1, TOP2A	TUBA1A, CAPNS1, RUVBL2, IMP3, PGK1, EIF3B, SRSF2, CTSH, NDUFB7, PKM, VPS26B
500 genes down-regulated by SARS-CoV-2 (2 MOI) in human A549 cells from GSE147507	02: SARS-CoV-2, A549, down	0.0507246	0.00983021	0.0406918	0.0138004	SLC25A39, MCM3, RBM14, MCM5, PIGQ, TIMELESS, UBE2T, PCNA, BIRC5, RRM2, TCF19, E2F8, MCM10, CDC6, DTL, GMNN, CCNB1, RUVBL2, SLBP, LMNB1, BAG1, CDKN2C, KIF2C, NUSAP1, LIG1, AURKA, KPNA2, H2AFX, MCM4, MCM2, TYMS, MCM7, INCENP, SRSF2, UBE2S, PRC1, MPC2, KIF22, HSP90AA1, PRADC1, NCAPH, TK1, CDC20, SRRT, FEN1, FDFT1, CKS2, HAT1, POLA2, USP5, DTYMK, RNASEH2C, CCNF, MKI67, UHRF1, EZH2	CXXC1, PCYT2, UPK3B, EMC6, POLRMT, BIN1, TBL3, TUBA4A, PACSIN1, DNAJA1, EHMT2	RBM14, MCM5, PIGQ, PCNA, BIRC5, RRM2, E2F8, CDC6, CCNB1, EMC6, SLBP, LMNB1, CCND3, CDKN2C, TOMM40, NUSAP1, LIG1, TUBA4A, KPNA2, H2AFX, MCM4, MCM2, TYMS, MCM7, RNPS1, AURKAIP1, PRC1, KIF22, SRSF2, TK1, CDC20, HSPA8, FEN1, CKS2, LYPLA2, TUBA1B, CCNF, MKI67, UHRF1, EZH2	RUVBL2, CLU, IMP3, CKB, SRSF2, ANXA6, NDUFB7, MLF2, ENO3, GTF3C1, USP5, U2AF2, SLC12A2
500 genes down-regulated by SARS-CoV-2 (2 MOI) in human A549 cells transduced with ACE2 vector from GSE147507	03: SARS-CoV-2, A549, down	0.0488246	0.0125448	0.0354251	0.0268817	STOM, ALDH1A1, MCM5, TUBA1A, SOD1, GHITM, CAPNS1, ADAM10, OAZ1, BSG, TFDP1, TKT, RRM2, MSRB1, BECN1, CREG1, CCT7, ANXA1, PABPC4, LSM4, AP2M1, ANP32A, ABCG2, YBX1, CTSD, UQCRQ, RPN2, PDIA6, PNPO, TALDO1, GRHPR, ANAPC5, RPA1, AHCY, TK1, PRDX3, MGST3, PRR13, PSAT1, GATM, SLIRP, NDUFAB1, PRDX5, CKS1B, FDFT1, NHP2, USP5, CMAS, MXD4, UQCRH, UHRF1, COX6A1, GCLC, FAHD1	TMED9, POLR2J, FKBP8, RNH1, PRKCSH, DAG1, PDCD4, TPGS2, UNC45A, CETN2, HLTF, RPN2, GPX1, NNT	CNPY2, STOM, ALDH1A1, SERINC3, MCM5, FKBP8, PRKCSH, ADAM10, RRM2, CAPN5, TM7SF3, MSRB1, GHITM, HLTF, PABPC4, NDUFB8, RPN2, UBL5, AURKAIP1, EIF6, MRPS34, CAPZB, PGD, AHCY, TK1, RNASEH2A, MGST3, ETFB, HSD17B4, PRDX1, MRPS11, TUBA1B, UHRF1, TPI1, FAHD1	TUBA1A, LAPTM4B, CAPNS1, COL4A2, F5, PSMC5, CLU, PFKL, FSCN1, OAT, MFGE8, CKB, BCAP31, PGK1, GIPC1, ASAH1, ANXA6, ACAA2, PPP3CA, RTN3, GALNT1, USP5, LAMTOR2, SLC12A2, GSTP1
500 genes up-regulated by SARS-CoV-2 in human NHBE cells from GSE147507	04: SARS-CoV-2, NHBE, up	0.0320285	0.018018	0.0354251	0.0224839	TUBA1A, NAA10, ATF4, IFIT1, TUBA1C, FXYD5, S100A8, IL1B, S100A9, GTPBP2, AMPD3, TUBB3, PPP1R15A, CCT7, LCN2, CCT5, ANXA1, POU2F2, HARS, PQBP1, PNP, MAP2K3, PSMC3, NECAP2, IFI27, CDC34, BPGM, GLRX, OGDH, PDZK1IP1, HMGB3, ST3GAL5, UBE2L6, RANGAP1, ISG15, PPIF	TRIM21, MX2, B4GALT1, SAMHD1, RELB, SLC25A28, ACTN1, IFITM3, TUBA4A, ARHGEF2, ETS1, TRAF3, AKAP12, IGFBP3, RHOC, MOGS, MX1, NFKBIZ, IL7R, RRP9	IFI35, STAT5A, TRIM25, IFIT1, STAT1, TUBA1C, TRIM21, MX2, TAP1, SAMHD1, LGALS9, IFIH1, IRF9, IRF7, IFITM3, SLPI, ACTN1, HARS, HDGF, TUBA4A, PNP, CCT5, NDUFB8, PSMC3, IFIT3, BPGM, PFDN6, ASS1, HMGB3, MX1, ST3GAL5, UBE2L6, TUBA1B, ISG15, PML	TUBA1A, IFNGR1, ATF4, MYO10, CD74, NFKBIA, RELB, LDLR, POU2F2, PPP2R1A, PQBP1, IFITM2, BTG1, STK10, ANXA6, IGFBP3, CORO1A, SAT1, MARCKSL1, RANGAP1, PPIF
500 genes down-regulated by SARS-CoV-2 (0.2 MOI) in human A549 cells transduced with ACE2 vector from GSE147507	05: SARS-CoV-2, A549, down	0.0311111	0.0216998	0.03125	0.0346696	TUBA1A, ANK1, GHITM, CAPNS1, OAZ1, CAPN2, BSG, ITSN1, BECN1, RUVBL2, ANXA1, TSPO, AP2M1, YBX1, CTSD, UQCRQ, CTTN, RPN2, PDIA6, CCND1, PSMD4, MRPS18A, RPA1, AHCY, TK1, PRDX3, MGST3, PRR13, GATM, SLIRP, OGDH, FDFT1, LMNA, USP5, COX6A1	TMED9, PRKCSH, MYH9, LRP1, FBN1, DAG1, SMARCA2, DNM1, ACTN1, AHNAK, ALDOA, PKM, TLN1, UBA1, TUBA4A, PRKDC, TIMP2, RPN2, RNF167, ATP2C1, RHOC, GSTO1, WARS, GNS	ANK1, PRKCSH, AP2A2, TRAFD1, CYTH3, GHITM, PSMB1, PKM, ACTN1, UBA1, TUBA4A, IDH3G, NDUFB8, RPS19, RPN2, PSMB2, UBL5, ADD1, EIF6, CAPZB, SF3B5, ATP2C1, AHCY, TK1, MGST3, ETFB, PRDX1, LMNA, WARS, TUBA1B, TPI1	TUBA1A, CAPNS1, COL4A2, CAPN2, CD81, ALDOA, CAV1, RUVBL2, CLU, PPP2R1A, ANKRD10, FSCN1, MFGE8, BCAP31, GNAS, PGK1, GIPC1, GSN, LASP1, CNN2, ANXA6, ACAA2, COTL1, COL6A1, PKM, NDRG1, RTN3, PROCR, USP5, PIGS, TLN1, GSTP1
500 up regulated genes in A549 cells infected with COVID-19 extracted from GSE147507	06: SARS-CoV-2, A549, up	0.024735	0.0216998	0.0385787	0.0170394	ADAM10, IFIT1, PCNA, CASP8, RIOK1, ISG20, MNS1, IL1B, GINM1, CKAP2, TAF1D, MXI1, DNTTIP2, DEK, LCN2, TSC22D1, IFI27, USP18, HSP90AA1, CPSF3, ANP32E, HAT1, BLZF1, CYB5A, PLIN2, UBE2L6, ISG15, KLF10	MYD88, TRIM21, SAMHD1, GBP3, CD55, IFIT2, AP3B1, SPATS2, MARCH7, IFITM3, ZCCHC7, HLTF, B2M, RBM39, DDX5, IGFBP3, CWC22, DNAJA1, CDH1, CCL5, MX1, GPCPD1, USP3, RBBP6	IFI35, TRIM25, ADAM10, IFIT1, PCNA, STAT1, SP100, UBA7, CWC22, TRIM21, ZNFX1, TAP1, SAMHD1, GBP3, ISG20, IFIH1, MNS1, IRF9, IFIT2, IRF7, IFITM3, DEK, SLPI, HLTF, B2M, IFIT3, USP18, ADAR, FHL1, LGALS3BP, HSD17B4, ASS1, MX1, UBE2L6, ISG15, GPCPD1, PML, USP3	ITGB1, IFNGR1, NFKBIA, CFH, PIGK, CD55, FDX1, IFITM2, PGK1, DDX5, IGFBP3, DNAJC8, STT3B, SAT1, PLIN2, HIF1A
500 genes up-regulated by SARS-CoV-2 (0.2 MOI) in human A549 cells from GSE147507	07: SARS-CoV-2, A549, up	0.024735	0.0216998	0.0385787	0.0170394	ADAM10, IFIT1, PCNA, CASP8, RIOK1, ISG20, MNS1, IL1B, GINM1, CKAP2, TAF1D, MXI1, DNTTIP2, DEK, LCN2, TSC22D1, IFI27, USP18, HSP90AA1, CPSF3, ANP32E, HAT1, BLZF1, CYB5A, PLIN2, UBE2L6, ISG15, KLF10	MYD88, TRIM21, SAMHD1, GBP3, CD55, IFIT2, AP3B1, SPATS2, MARCH7, IFITM3, ZCCHC7, HLTF, B2M, RBM39, DDX5, IGFBP3, CWC22, DNAJA1, CDH1, CCL5, MX1, GPCPD1, USP3, RBBP6	IFI35, TRIM25, ADAM10, IFIT1, PCNA, STAT1, SP100, UBA7, CWC22, TRIM21, ZNFX1, TAP1, SAMHD1, GBP3, ISG20, IFIH1, MNS1, IRF9, IFIT2, IRF7, IFITM3, DEK, SLPI, HLTF, B2M, IFIT3, USP18, ADAR, FHL1, LGALS3BP, HSD17B4, ASS1, MX1, UBE2L6, ISG15, GPCPD1, PML, USP3	ITGB1, IFNGR1, NFKBIA, CFH, PIGK, CD55, FDX1, IFITM2, PGK1, DDX5, IGFBP3, DNAJC8, STT3B, SAT1, PLIN2, HIF1A
500 genes down-regulated by SARS-CoV-2 in human NHBE cells from GSE147507	08: SARS-CoV-2, NHBE, down	0.0211268	0.00983021	0.014881	0.0148778	CDK1, ARRB1, CENPA, ALAD, HMGN5, CKAP2, CCNB1, DEK, RGCC, CREG1, LMNB1, MCM4, ACSL1, SESN1, SSX2IP, ANLN, SMC2, SCPEP1, DCK, DLGAP5, LPCAT3, CCNA2, TOP2A, GCLC	GNA13, BLNK, PDCD4, CPD, DBP, DIP2B, CTGF, AEBP2, F2R, GNS, NR1D2	CDK1, ALAD, CD86, CCNB1, DEK, RGCC, LMNB1, LY6D, MCM4, CTGF, AEBP2, SSX2IP, SMC2, DCK, TOP2A	BLNK, UBA5, NR2F2, LIMCH1, CAV1, CLU, PRKACB, PPDPF, MTSS1L, CTSH, PTEN, GALNT1, LMO4, CREBRF
500 genes up-regulated by SARS-CoV-2 (2 MOI) in human A549 cells transduced with ACE2 vector from GSE147507	09: SARS-CoV-2, A549, up	0.0175439	0.0254083	0.0209581	0.0148778	ATF4, IFIT1, BTG2, GADD45A, CASP8, ISG20, ASXL1, PIM1, TAF1D, ODC1, GTF2B, DNTTIP2, PPP1R15A, PIGA, POU2F2, IFI27, USP18, USP15, ISG15, KLF10	EFNA3, SON, SFMBT2, TRIM21, POU2F1, RELB, EPC1, CD55, IFIT2, HNRNPH3, SLC25A28, FERMT3, DBP, VPS37B, RBM39, ZFP36L1, MDM4, AEBP2, PIM3, KLF6, TBK1, MX1, NR1D1, GPCPD1, NFKBIZ, CD83, KLF4, RBBP6	EFNA3, TRIM25, IFIT1, SP100, GADD45A, TRIM21, ZNFX1, ISG20, GTPBP1, IFIH1, IFIT2, IRF7, OGFR, IFIT3, AEBP2, USP18, TBK1, MX1, ISG15, GPCPD1, PML	ATF4, NFKBIA, RBPJ, JUNB, CD83, RELB, ASXL1, HES1, CD55, POU2F2, ZFP36, BTG1, CREBRF, NFKBIB
500 genes up-regulated by SARS-CoV-2 (0.2 MOI) in human A549 cells transduced with ACE2 vector from GSE147507	10: SARS-CoV-2, A549, up	0.0175439	0.0207769	0.0108696	0.0181237	WDR26, BTG2, HMGN2, SMC4, GADD45A, TUG1, SUZ12, PIM1, TAF1D, ODC1, PPP1R15A, CEBPD, TAB3, GADD45B, PIGA, POU2F2, PNRC2, USP15, TRIM59, KLF10	CSF1, POU2F1, RELB, EPC1, DDIT4, DYRK1A, HNRNPH3, DBP, RBM39, MDM4, ATAD2B, AEBP2, YTHDF3, H1F0, PIM3, SPTSSA, TBK1, MDM2, NR1D1, GPCPD1, NFKBIZ, CD83, RBBP6	STAT1, GADD45A, MAFK, DDIT4, IRF9, WDR26, RNF11, AEBP2, ASS1, TBK1, GPCPD1	NFKBIA, RBPJ, JUNB, SIN3A, CD83, RELB, TUG1, PPP1R18, HES1, GADD45B, POU2F2, ID3, ZFP36, BTG1, PNRC2, CREBRF, NFKBIB
500 genes up-regulated by SARS-CoV-2 (2 MOI) in human Calu-3 cells from GSE147507	11: SARS-CoV-2, Calu-3, up	0.0166521	0.0272727	0.0343782	0.00951374	ATF4, IFIT1, GADD45A, ISG20, IL1B, GTPBP2, RSAD2, SLC7A5, PIM1, PPP1R15A, GADD45B, FOXO3, USP18, ASNS, PSAT1, PCK2, UBE2L6, ISG15, KLF10	CSF1, MYD88, TRIM21, MX2, TTC39B, SAMHD1, RELB, GBP3, EPC1, PTK2B, IFIT2, LIFR, N4BP1, TXNIP, VCAM1, UBD, CTGF, ZFP36L1, ETS1, AKAP12, H1F0, KLF6, CCL5, MX1, NR1D1, WARS, GPCPD1, NFKBIZ, NR1D2, KLF4	IFI35, TRIM25, IFIT1, STAT1, SP100, UBA7, GADD45A, TRIM21, MX2, ZNFX1, TAP1, SAMHD1, GBP3, TRAFD1, LGALS9, ISG20, IFIH1, IRF9, IFIT2, N4BP1, RSAD2, GBP2, IRF7, CTGF, IFIT3, USP18, ASNS, ADAR, MX1, UBE2L6, WARS, ISG15, GPCPD1, PML	ATF4, NFKBIA, RELB, HES1, GADD45B, ZFP36, IFITM2, SAT1, CREBRF
500 genes up-regulated by SARS-CoV-2 (2 MOI) in human A549 cells from GSE147507	12: SARS-CoV-2, A549, up	0.0157618	0.0226244	0.0138751	0.0148778	UBE2H, AZIN1, GADD45A, TOM1L1, GTPBP2, IBTK, TAF1D, AMPD3, MXI1, MAP1LC3B, PPP1R15A, GADD45B, EIF1, CD47, ASNS, PSAT1, PDZK1IP1, PCK2	CSF1, PTPRE, TTC39B, RELB, GBP3, RASGRP2, CD55, ATP2A3, ITGAV, FOXP1, TXNIP, ZCCHC7, RIN2, SLC4A7, KLF9, ARHGEF2, CLIC4, ETS1, AKAP12, F2R, H1F0, VAV1, KLF6, CCL5, NR1D2	AZIN1, FOXL1, GADD45A, GBP3, IFIH1, LRRC8C, GBP2, EIF3E, RIN2, CLIC4, ASNS, FHL1, ASS1, GAS5	ITGB1, UBE2H, IFNGR1, RELB, LIMCH1, ATP2A3, GADD45B, CD55, GABARAPL1, BTG1, ABCA1, SAT1, TFPI, CREBRF
500 down regulated genes in A549 cells infected with COVID-19 extracted from GSE147507	13: SARS-CoV-2, A549, down	0.0148731	0.018018	0.00688976	0.0116525	AGO2, PPP1R15A, CDK4, CDKN2C, WNK1, HS1BP3, WBP2, TSPO, CTSD, COL1A1, PRADC1, SLC37A4, LMNA, DNAJB2, RALY, PMF1, MXD4	CDK4, NUDT14, KCNAB2, MVP, MEF2D, KLHL21, PDXK, HDAC5, AHNAK, FRMD8, TOLLIP, HPS1, TBL3, TIMP2, MAP3K3, SIRPA, CIB1, KLC4, CLTB, SLC25A25	CDK4, CDKN2C, SIRPA, TMEM208, LMNA, DNAJB2, SLC25A25	ENG, COL4A2, SQSTM1, POLR2A, RERE, COL1A1, HS1BP3, SPNS1, NCOR2, COPE, ARFGAP2
500 genes down-regulated by SARS-CoV-2 (0.2 MOI) in human A549 cells from GSE147507	14: SARS-CoV-2, A549, down	0.0148731	0.018018	0.00688976	0.0116525	AGO2, PPP1R15A, CDK4, CDKN2C, WNK1, HS1BP3, WBP2, TSPO, CTSD, COL1A1, PRADC1, SLC37A4, LMNA, DNAJB2, RALY, PMF1, MXD4	CDK4, NUDT14, KCNAB2, MVP, MEF2D, KLHL21, PDXK, HDAC5, AHNAK, FRMD8, TOLLIP, HPS1, TBL3, TIMP2, MAP3K3, SIRPA, CIB1, KLC4, CLTB, SLC25A25	CDK4, CDKN2C, SIRPA, TMEM208, LMNA, DNAJB2, SLC25A25	ENG, COL4A2, SQSTM1, POLR2A, RERE, COL1A1, HS1BP3, SPNS1, NCOR2, COPE, ARFGAP2

### Sheet: GSE148729
ID	ID2	IAV-CT_up	IAV-CT_down	IAV-CON_up	IAV-CON_down	IAV-CT_up_genes	IAV-CT_down_genes	IAV-CON_up_genes	IAV-CON_down_genes
499 genes down-regulated by SARS-CoV-1 in Calu-3 cells from GSE148729	01: SARS-CoV-1, Calu-3, down	0.0526794	0.0125561	0.0302419	0.0258065	PRDX2, TUBA1A, VAMP8, PPOX, CENPA, OAZ1, PTTG1, BSG, BIRC5, NUDT3, MNS1, HMGN5, TFRC, CCNB1, COX17, RPA3, LIG1, AURKA, LSM4, TSPO, AQP1, AP2M1, YBX1, CTSD, COX7A2, UQCRQ, UROD, CCNB2, LSM3, CDKN3, PRC1, MPC2, TSPAN13, CBX5, SRI, AHCY, ACP1, TK1, BNIP3L, PRDX3, MGST3, ROMO1, NDUFB11, NDUFAB1, PRDX5, FDFT1, ANP32E, NHP2, STMN1, HMGB3, CYB5A, DTYMK, UQCRH, CCNA2, TOP2A, RPS17, UQCR11, MAD2L1	POLR2J, FKBP8, GNG12, UNC45A, PDXK, CPD, CETN2, AHNAK, CST3, BIN1, TUBA4A, TMEM205, SLC44A4, KLC4	PRDX2, PPOX, FKBP8, NEK2, PTTG1, BIRC5, COX7B, MNS1, TFRC, CCNB1, ARL6IP1, LIG1, NDUFB6, TUBA4A, AQP1, NDUFB3, UROD, CCNB2, PRC1, PARK7, AHCY, ACP1, TK1, BNIP3L, MGST3, ETFB, HMGB3, TPI1, TOP2A, RPS17	RPL41, TUBA1A, VAMP8, PIGK, CMTM6, CST3, OAT, PRKACB, PGK1, GSN, LASP1, ARHGDIB, ASAH1, CTSH, ACAA2, NDUFB7, NDRG1, ROMO1, RTN3, GALNT1, LMO4, GYS1, GM2A, SLC12A2
499 genes down-regulated by SARS-CoV-2 in Calu-3 cells from GSE148729	02: SARS-CoV-2, Calu-3, down	0.0469738	0.00893655	0.0312815	0.0236052	CDK1, TUBA1A, VAMP8, NDUFC1, PSMA2, UBE2T, OAZ1, PTTG1, PCNA, VBP1, MNS1, ZCRB1, GMNN, SEC62, CCNB1, COX17, DEK, RPA3, BCAP29, ANXA1, SDHD, HMGB2, RAD51AP1, YBX1, MRPL18, UQCRQ, UROD, LSM3, PSMA5, TSPAN13, PSMC2, TIPIN, BNIP3L, PRDX3, MGST3, PRR13, SYF2, ROMO1, SLIRP, MRPL50, PDZK1IP1, PRDX5, NDUFA5, CKS1B, HAT1, STMN1, TMX1, TXN2, CDK2AP1, UQCRH, COX6A1, MAD2L1	SEC11C, TMEM38B, TUBA4A, UBD, TIMM17A, SERP1, SLC44A4, LAPTM4A, ARL6IP5, NUDT16L1	NDUFB9, CDK1, SRSF3, PTTG1, PCNA, COX7B, AK6, MNS1, CCNB1, DEK, ARL6IP1, EIF3E, TMEM38B, SLPI, NDUFB6, TUBA4A, STYX, COX5B, NDUFB3, RAD51AP1, NDUFS2, UROD, AURKAIP1, TIMM17A, CAPZB, SF3B5, BNIP3L, MGST3, LAPTM4A, LAMTOR5, COX7C	RPL41, TUBA1A, VAMP8, CD74, CFH, ZCRB1, FKBP3, CLU, PSMA3, ARHGDIB, MAT2B, MYL12A, CTSH, TMED7, NDUFB7, DNAJC8, AMZ2, SAT1, ROMO1, TXN2, CYCS, GSTP1
498 genes down-regulated by SARS-CoV-1 in Calu-3 cells from GSE148729	03: SARS-CoV-1, Calu-3, down	0.0460705	0.0080429	0.035497	0.0138298	TUBA1A, SOD1, GHITM, PSMA2, UBE2T, IFIT1, OAZ1, PTTG1, PCNA, RFC4, CDC6, GMNN, CCNB1, GTF2B, ANXA1, CDT1, VAMP5, WBP1, LSM4, PQBP1, ADK, MRPL18, UQCRQ, ERH, UROD, CCNB2, LSM3, CDKN2D, COQ9, PSMA5, PSMC2, ORC6, TK1, MGST3, PSAT1, ROMO1, SLIRP, MRPL50, NDUFAB1, PDZK1IP1, CKS1B, FDFT1, HAT1, STMN1, TXN2, CYB5A, PMF1, NAPA, UQCRH, UQCR11, COX6A1	IFIT2, B2M, GPX1, SNX2, SLC44A4, LAPTM4A, ARL6IP5, MX1, RPS10	POLE3, IFIT1, PTTG1, PCNA, RFC4, IFIT2, CDC6, SNHG5, CCNB1, GHITM, SLPI, B2M, COX5B, NDUFS2, CDT1, RPS19, UBL5, UROD, CCNB2, NUTF2, MIEN1, PFDN6, SF3B5, TK1, MGST3, SNX2, TMEM208, LAPTM4A, IDNK, MRPS11, LAMTOR5, MX1, RPS10, TPI1, COX7C	RPL41, TUBA1A, VAMP5, ID3, PQBP1, ADK, ARHGDIB, CTSH, NDUFB7, SAT1, ROMO1, TXN2, YIF1A
500 genes down-regulated by SARS-CoV-2 in Calu-3 cells from GSE148729	04: SARS-CoV-2, Calu-3, down	0.0441044	0.015274	0.0250501	0.0246781	PPP1CB, PRDX2, TUBA1A, CENPA, PTTG1, CAPN2, BIRC5, NUDT3, CDC25C, E2F8, MNS1, TBL1XR1, TFRC, CCNB1, LMNB1, LBR, NUSAP1, AURKA, KPNA2, RALBP1, GLO1, SNCA, AP2M1, ANP32A, YBX1, CTSD, UROD, CCNB2, LSM3, CDKN3, PRC1, MPC2, CDCA7, CBX5, SRI, BNIP3L, SLC30A9, PRDX5, FDFT1, ANP32E, STMN1, HMGB3, USP5, CYB5A, DTYMK, TRAM1, MXD4, UQCRH, TOP2A	MYH9, GNG12, DNM1, TNFAIP8L1, PDXK, ITGAV, CPD, AHNAK, HLTF, ANXA5, PRKDC, ST6GAL1, SLC44A4, ARL6IP5, KLC4, NNT, TOP2B	PRDX2, NEK2, PTTG1, BIRC5, CAPN5, E2F8, MNS1, TFRC, CCNB1, ARL6IP1, LMNB1, NUSAP1, HLTF, NDUFB6, KPNA2, SNCA, UROD, CCNB2, PRC1, CAPZB, BNIP3L, ETFB, LAMTOR5, HMGB3, TOP2A	ITGB1, TUBA1A, CAPN2, CYFIP2, TBL1XR1, CAV1, CMTM6, PRKACB, PGK1, LASP1, MORF4L1, ARHGDIB, ASAH1, CTSH, ACAA2, RTN3, GALNT1, PLBD1, LMO4, USP5, TRAM1, GM2A, SLC12A2
500 genes up-regulated by SARS-CoV-2 in Calu-3 cells from GSE148729	05: SARS-CoV-2, Calu-3, up	0.0104621	0.0272975	0.034413	0.0138151	IFIT1, GCH1, ISG20, RSAD2, PPP1R15A, GADD45B, IFI27, USP18, ASNS, BLZF1, UBE2L6, ISG15	CXCL9, CSF1, PSMB10, SRPK2, MYD88, TRIM21, MX2, C4A, SAMHD1, RELB, GBP3, EPC1, PLCG2, CD55, IFIT2, LIFR, N4BP1, IFITM3, TXNIP, UBD, B2M, MYCBP2, KLF6, CCL5, MX1, GPCPD1, NFKBIZ, IL7R, CD83, KLF4	IFI35, IFIT1, STAT1, SP100, UBA7, GCH1, TRIM21, MX2, ZNFX1, TAP1, SAMHD1, GBP3, TRAFD1, LGALS9, ISG20, IFIH1, IRF9, IFIT2, N4BP1, RSAD2, IRF7, IFITM3, OGFR, B2M, IFIT3, USP18, ASNS, ADAR, MX1, UBE2L6, ISG15, GPCPD1, PML, NOCT	CD74, NFKBIA, CFH, CD83, RELB, GADD45B, CD55, ZFP36, FSCN1, IFITM2, STK10, NOCT, SAT1
500 genes up-regulated by SARS-CoV-1 in Calu-3 cells from GSE148729	06: SARS-CoV-1, Calu-3, up	0.00959024	0.0208145	0.035497	0.0095339	IFIT1, ISG20, RSAD2, PIM1, PPP1R15A, IFI27, USP18, LPIN2, UBE2L6, ISG15, KLF10	CXCL9, CSF1, MYD88, TRIM21, MX2, SAMHD1, RELB, GBP3, EPC1, FRYL, IFIT2, N4BP1, IFITM3, TXNIP, MYCBP2, PIM3, KLF6, CCL5, MX1, SLC25A25, GPCPD1, NFKBIZ, KLF4	IFI35, TRIM25, IFIT1, STAT1, SP100, UBA7, TRIM21, MX2, ZNFX1, TAP1, SAMHD1, GBP3, TRAFD1, LGALS9, ISG20, IFIH1, FRYL, IRF9, IFIT2, N4BP1, RSAD2, GBP2, IRF7, IFITM3, OGFR, IFIT3, USP18, ADAR, MX1, SLC25A25, UBE2L6, ISG15, GPCPD1, PML, NOCT	NFKBIA, CFH, SQSTM1, RELB, ZFP36, IFITM2, STK10, NOCT, SAT1
500 genes up-regulated by SARS-CoV-1 in Calu-3 cells from GSE148729	07: SARS-CoV-1, Calu-3, up	0.00870322	0.0152878	0.00689655	0.0127389	FBXW2, TUG1, IL1B, TBL1XR1, AGO2, A4GALT, OTUD4, AGRN, EVI5, CCR1	GPRASP1, LRP1, PTPRE, PDLIM4, ITGAV, IFITM3, ELF1, ZMAT3, DIP2B, ZFP36L1, PAWR, ETS1, AKAP12, KLF6, MDM2, CCNG2, GPCPD1	HNRNPA3, RPAP1, MAFK, IFITM3, ELF1, OTUD4, GPCPD1	FURIN, NAPSA, JUNB, TUG1, PURA, TBL1XR1, A4GALT, ABCA1, TMED7, PPP3CA, COL6A1, MYADM
499 genes up-regulated by SARS-CoV-2 in Calu-3 cells from GSE148729	08: SARS-CoV-2, Calu-3, up	0.00520382	0.0116487	0.00491642	0.00845666	CAPNS1, AGO2, SLC7A5, UBE2O, WNK1, OTUD4	GPRASP1, PTPRE, PDLIM4, KLHL21, SEC16A, DIP2B, GOLGA3, ETS1, AKAP12, EIF4G3, KLF6, NFKBIZ, KLF4	MAFK, RCOR1, SEMA4D, OTUD4, EIF4G3	CAPNS1, MYO10, PDPK1, JUNB, MDN1, GSK3A, MPRIP, MYADM

### Sheet: GSE30589
ID	ID2	IAV-CT_up	IAV-CT_down	IAV-CON_up	IAV-CON_down	IAV-CT_up_genes	IAV-CT_down_genes	IAV-CON_up_genes	IAV-CON_down_genes	URL	GSM
SARS-CoV perturbation; 493 Down Genes from GEN3VA; Human Vero E6 cells; Accession: GSE30589 ; Platform: GPL570 ; Entry 3	01: SARS-CoV/Mock, down	0.0656192	0.0162896	0.0335707	0.0215517	SLC25A39, PA2G4, TUBA1A, WBP5, SOD1, NAA10, GHITM, CAPNS1, RRM1, OAZ1, PTTG1, SSR2, GAPDH, H2AFZ, BUB3, HEBP1, TTK, RFC4, GMNN, USP1, CCT7, TMPO, KPNA2, ATP5L, GLO1, PSMC6, AQP1, AP2M1, ANP32A, YBX1, COX7A2, UQCRQ, ERH, NDUFV2, RPN2, CCND1, UBE2S, PFKM, PRC1, TALDO1, ACTR10, TIPIN, ISCA2, AHCY, CDC16, SEP15, BNIP3L, CDC20, ROMO1, NDUFAB1, PSMD14, CKS1B, MGLL, ANP32E, NHP2, HAT1, LSM7, TMX1, DCK, …	POLR2J, NUP107, FAM60A, PGAM1, SEC11C, CCT3, ANXA5, UBE2G1, TIMP2, RPN2, GPX1, DAP3, LAPTM4A, CIB1, ARL6IP5, ADSL, TOP2B, SPIN1	RRM1, PTTG1, H2AFZ, HEBP1, RFC4, MAT2A, CERS2, GHITM, EIF3E, TMPO, KPNA2, M6PR, AQP1, NDUFS2, RPN2, UBL5, DAP3, PRC1, PSMD1, PARK7, AHCY, BNIP3L, CDC20, ETF1, AIFM1, LAPTM4A, PRDX1, LSM7, DCK, PLGRKT, ADSL, RPS17, EZH2	TUBA1A, WBP5, CAPNS1, CD81, PGAM1, CAV1, SNRPB, S100A13, STAG2, PPP2R1A, CSDE1, ATP5L, BCAP31, MORF4L1, PPP3CA, FAM107B, ROMO1, ARMCX2, TRAM1, UBQLN1	http://amp.pharm.mssm.edu/g2e/results/80f0330c36	GSM758842 GSM758843 GSM758844 GSM758836 GSM758837 GSM758838
SARS-CoV perturbation; 477 Down Genes from GEN3VA; Human Vero E6 cells; Accession: GSE30589 ; Platform: GPL570 ; Entry 4	02: ΔE/Mock, down	0.0616246	0.0137363	0.0309278	0.0196937	SLC25A39, TUBA1A, VAMP8, WBP5, NAA10, GHITM, CAPNS1, RRM1, PSMA2, PTTG1, PCNA, GAPDH, RAC1, H2AFZ, BUB3, HEBP1, TTK, RFC4, GMNN, USP1, CDK4, KPNA2, ATP5L, GLO1, PSMC6, AQP1, AP2M1, ANP32A, YBX1, COX7A2, UQCRQ, ERH, NDUFV2, CCND1, PFKM, CDKN3, TALDO1, ACTR10, TIPIN, ISCA2, AHCY, CDC16, SEP15, BNIP3L, STOML2, CDC20, ROMO1, NDUFAB1, PRDX5, PSMD14, CKS1B, CKS2, ANP32E, NHP2, HAT1, LSM7, TMX1, DCK, DL…	POLR2J, CDK4, NUP107, PGAM1, SEC11C, LYPLA1, TIMP2, GPX1, DAP3, LAPTM4A, CIB1, ARL6IP5, CHTF8, ADSL, TOP2B	RRM1, CDK4, PTTG1, PCNA, H2AFZ, HEBP1, RFC4, FBL, GHITM, KPNA2, AQP1, NDUFS2, UBL5, DAP3, PARK7, SF3B5, AHCY, RNASEH2A, BNIP3L, CDC20, AIFM1, LAPTM4A, ETFB, CKS2, LSM7, LAMTOR5, DCK, ADSL, RPS17, EZH2	TUBA1A, VAMP8, WBP5, CAPNS1, CD81, RAC1, PGAM1, SNRPB, S100A13, PPP2R1A, ATP5L, BCAP31, MORF4L1, AMZ2, FAM107B, ROMO1, ARMCX2, YIF1A	http://amp.pharm.mssm.edu/g2e/results/b4fe919d45	GSM758842 GSM758843 GSM758844 GSM758839 GSM758840 GSM758841
SARS-CoV perturbation; 409 Down Genes from GEN3VA; Human Vero E6 cells; Accession: GSE30589 ; Platform: GPL570 ; Entry 2	03: ΔE/Mock, down	0.0500982	0.0176298	0.0298343	0.0261283	PA2G4, MCM5, VAMP8, GHITM, RRM1, PSMA2, OAZ1, PTTG1, PCNA, H2AFZ, NPM3, AURKA, KPNA2, WBP2, PSMC6, AQP1, ANP32A, PSME3, COX7A2, UQCRQ, PDIA6, CCND1, UBE2S, PRC1, HSP90AA1, TIPIN, MOB1A, MRPL37, SLC29A1, ISCA2, AHCY, SEP15, BNIP3L, PRR13, CDC20, ROMO1, UBE2A, ANLN, NDUFAB1, PDZK1IP1, PRDX5, CDCA8, CKS1B, ANP32E, HAT1, LSM7, HMGB3, DCK, DLGAP5, ASF1A, MAD2L1	GNG12, CETN2, PGAM1, YIPF3, LYPLA1, ATP6V1B2, TIMP2, NRBP1, GPX1, DAP3, IGFBP3, TMEM205, SPTSSA, CIB1, DNAJA1, ARL6IP5, GSTO1, PHLDA3	MCM5, POLE3, RRM1, PTTG1, PCNA, H2AFZ, ATP6V1C1, GHITM, KPNA2, M6PR, AQP1, NDUFB3, NDUFS2, DAP3, PRC1, PSMD1, PARK7, AHCY, BNIP3L, CDC20, TMEM208, AIFM1, LSM7, HMGB3, DCK, PLGRKT, TPI1	VAMP8, CD81, SGCE, PGAM1, AP1S1, PPP2R1A, CSDE1, OAT, TMEM126A, MYL12A, IGFBP3, COTL1, MOB1A, ATP6V1A, RAB5C, AMZ2, SAT1, ROMO1, MARCKSL1, GYS1, LAMTOR2, YIF1A	http://amp.pharm.mssm.edu/g2e/results/b0b9f12927	GSM758833 GSM758834 GSM758835 GSM758830 GSM758831 GSM758832
SARS-CoV perturbation; 338 Up Genes from GEN3VA; Human Vero E6 cells; Accession: GSE30589 ; Platform: GPL570 ; Entry 5	04: ΔE/SARS-CoV, up	0.0494217	0.0168067	0.0286738	0.0245478	ALDH1A1, PTTG1, MKRN1, FAM117A, TTK, PIP5K1B, CDC6, PIM1, ODC1, MXI1, COX17, RGCC, RUVBL2, PPP1R15A, CREG1, LMNB1, CCT7, TINAGL1, NUSAP1, CAMP, FKBP4, WBP2, HSPD1, PNP, MRPL18, UQCRQ, UBE2S, CDKN3, HSP90AA1, JMJD6, DNAJB1, BNIP3L, CDC20, ANLN, NDUFB11, ECT2, CKS1B, MGLL, NCOA4, NUDT9, DNAJB2, DLGAP5, RANGAP1, PDZD11, UHRF1, TOP2A, USP10	CTR9, GNA13, CD55, PGAM1, TXNIP, ZMAT3, TUBA4A, ATP2C1, CWC22, SPTSSA, CIB1, DNAJA1, PRPF8, WBP11, NFKBIZ, NR1D2	ALDH1A1, POLE3, NEK2, PTTG1, MKRN1, CWC22, FAM117A, CDC6, RGCC, ARL6IP1, LMNB1, NUSAP1, TUBA4A, PNP, CKAP5, ATP2C1, BNIP3L, CDC20, HSPA8, PRDX1, DNAJB2, PRPF8, UHRF1, TOP2A	NEK7, NR2F2, PGAM1, RUVBL2, CLU, CD55, CAMP, STAG2, CSDE1, FKBP4, BCAP31, ATP6V1A, SAT1, GYS1, RANGAP1, WBP11, PDZD11, SLC44A2, USP10	http://amp.pharm.mssm.edu/g2e/results/1566b56cd1	GSM758854 GSM758855 GSM758856 GSM758857 GSM758858 GSM758859
SARS-CoV perturbation; 381 Down Genes from GEN3VA; Human Vero E6 cells; Accession: GSE30589 ; Platform: GPL570 ; Entry 1	05: SARS-CoV/Mock, down	0.0451807	0.011	0.0284414	0.027027	SLC25A39, PA2G4, VAMP8, RRM1, PSMA2, OAZ1, PTTG1, H2AFZ, KPNA2, WBP2, AP2M1, ANP32A, PSME3, COX7A2, PDIA6, CCND1, UBE2S, PRC1, TIPIN, MOB1A, MRPL37, SLC29A1, PSMD13, ISCA2, AHCY, TK1, SEP15, BNIP3L, PRR13, CDC20, ROMO1, UBE2A, NDUFAB1, PDZK1IP1, PRDX5, CDCA8, CKS1B, NHP2, HAT1, LSM7, TMX1, HMGB3, DLGAP5, ASF1A, MAD2L1	PGAM1, UBE2M, NRBP1, GPX1, DAP3, TMEM205, SPTSSA, CIB1, ARL6IP5, GSTO1, SEC61A1	PDLIM1, RRM1, PTTG1, H2AFZ, ATP6V1C1, UBE2M, KPNA2, M6PR, NDUFS2, DAP3, PRC1, PSMD1, PARK7, AHCY, TK1, RNASEH2A, BNIP3L, CDC20, TMEM208, AIFM1, LSM7, LAMTOR5, HMGB3, PLGRKT, MCRS1	VAMP8, CD81, SGCE, PGAM1, CAV1, AP1S1, SNRPB, SEH1L, S100A13, PPP2R1A, CSDE1, CKB, MORF4L1, TMEM126A, COTL1, MOB1A, AMZ2, ROMO1, MARCKSL1, GYS1, LAMTOR2, YIF1A	http://amp.pharm.mssm.edu/g2e/results/8e0727c3c1	GSM758833 GSM758834 GSM758835 GSM758827 GSM758828 GSM758829
SARS-CoV perturbation; 269 Down Genes from GEN3VA; Human Vero E6 cells; Accession: GSE30589 ; Platform: GPL570 ; Entry 6	06: SARS-CoV/Mock, down	0.0379888	0.00671892	0.0245796	0.00277008	CDK1, MCM5, RRM1, PCNA, RRM2, ST5, CDC6, CSE1L, DTL, GMNN, USP1, DEK, KIF2C, NUSAP1, KPNA2, ATP5E, COX7A2, SRSF2, UBE2S, CD47, CDCA7, TSPAN13, NCAPH, TK1, ANLN, PRDX5, CDCA8, HAT1, UBE2L6, CCNF, CCNA2, TOP2A, MAD2L1, NUP85	ITGAV, YIPF3, TXNDC16, PLCB1, NR1D2, RRP9	CDK1, MCM5, RRM1, PCNA, RRM2, CDC6, GBP2, DEK, ANKRD13A, NUSAP1, PLCB1, KPNA2, ATP5E, SRSF2, TK1, UBE2L6, CCNF, TOP2A, NUP85	SRSF2, YIF1A	http://amp.pharm.mssm.edu/g2e/results/480e5ee819	GSM758851 GSM758852 GSM758853 GSM758845 GSM758846 GSM758847
SARS-CoV perturbation; 283 Down Genes from GEN3VA; Human Vero E6 cells; Accession: GSE30589 ; Platform: GPL570 ; Entry 7	07: SRAS-CoV/Mock, down	0.0339912	0.00661521	0.0215463	0.0123457	CDK1, MCM5, NAA10, RRM1, GSTM5, UBE2T, CDC25C, RFC4, ISG20, GMNN, RPA3, NUSAP1, VAMP5, AP2M1, COX7A2, SRSF2, UBE2S, ISCA2, TK1, PSAT1, ROMO1, SLIRP, OGDH, NDUFAB1, PRDX5, CDCA8, HAT1, NUDT9, CCNA2, TOP2A, NUP85	UBE2M, YIPF3, PLCB1, ARL6IP5, GSTO1, CAPZA2	CDK1, MCM5, STAT5A, RRM1, GSTM5, RFC4, ISG20, SNHG5, UBE2M, ANKRD13A, NUSAP1, PLCB1, NUTF2, SRSF2, TK1, TOP2A, NUP85	IFT88, TRA2B, AP1S1, VAMP5, CKB, SRSF2, TMEM126A, ROMO1, YIF1A	http://amp.pharm.mssm.edu/g2e/results/3b60295c36	GSM758851 GSM758852 GSM758853 GSM758848 GSM758849 GSM758850
SARS-CoV perturbation; 119 Up Genes from GEN3VA; Human Vero E6 cells; Accession: GSE30589 ; Platform: GPL570 ; Entry 1	08: SARS-CoV/Mock, up	0.0116883	0.00943396	0.014218	0.00701754	IFIT1, GADD45A, E2F8, TAF1D, CEBPD, GADD45B, FOXO3, ISG15, KLF10	HMHA1, DDIT4, IFIT2, MFHAS1, CTGF, KLF6, NFKBIZ	IFIT1, GADD45A, ZNFX1, E2F8, IFIH1, DDIT4, IFIT2, CTGF, ISG15	NFKBIA, JUNB, GADD45B, ZFP36	http://amp.pharm.mssm.edu/g2e/results/8e0727c3c1	GSM758833 GSM758834 GSM758835 GSM758827 GSM758828 GSM758829
SARS-CoV perturbation; 217 Up Genes from GEN3VA; Human Vero E6 cells; Accession: GSE30589 ; Platform: GPL570 ; Entry 7	09: SRAS-CoV/Mock, up	0.0103687	0.0131579	0.00543478	0.0151057	BTG2, FAM117A, CEBPD, MAP2K3, DNAJB1, IFT46, NCOA4, ZFPM1, KLF10	EFNA3, MAP3K1, TXNIP, CTDP1, DDX17, ID2, MFHAS1, CTGF, PIM3, DNAJA1, NFKBIZ	EFNA3, FAM117A, CTGF, ZFPM1	NFKBIA, JUNB, MAP3K1, ZFP36, GABARAPL1, LASP1, TMEM115, IFT46, CREBRF, SLC44A2	http://amp.pharm.mssm.edu/g2e/results/3b60295c36	GSM758851 GSM758852 GSM758853 GSM758848 GSM758849 GSM758850
SARS-CoV perturbation; 231 Up Genes from GEN3VA; Human Vero E6 cells; Accession: GSE30589 ; Platform: GPL570 ; Entry 6	10: SARS-CoV/Mock, up	0.0102041	0.00819672	0.00802139	0.00882353	KLF3, FAM117A, MNS1, TBL1XR1, LCN2, MEA1, SRI, BNIP3L, MGLL	RHOQ, TXNIP, DDX17, ID2, MFHAS1, NFKBIZ, SEC24C	FAM117A, ZNFX1, MNS1, HDGF, BNIP3L, CPNE1	NFKBIA, TBL1XR1, RHOQ, ZFP36, CREBRF, ARFIP2	http://amp.pharm.mssm.edu/g2e/results/480e5ee819	GSM758851 GSM758852 GSM758853 GSM758845 GSM758846 GSM758847
SARS-CoV perturbation; 91 Up Genes from GEN3VA; Human Vero E6 cells; Accession: GSE30589 ; Platform: GPL570 ; Entry 2	11: ΔE/Mock, up	0.00805369	0.0055788	0.00655738	0.00738007	IFIT1, GADD45A, TAF1D, VMP1, ISG15, KLF10	MFHAS1, RAB11FIP5, KLF6, NFKBIZ	IFIT1, GADD45A, ZNFX1, ISG15	NFKBIA, JUNB, PPP1R18, ZFP36	http://amp.pharm.mssm.edu/g2e/results/b0b9f12927	GSM758833 GSM758834 GSM758835 GSM758830 GSM758831 GSM758832
SARS-CoV perturbation; 162 Down Genes from GEN3VA; Human Vero E6 cells; Accession: GSE30589 ; Platform: GPL570 ; Entry 5	12: ΔE/SARS-CoV, down	0.00243902	0.00380228	0.00439883	0.00325203	SRSF2, PDZK1IP1	CTGF, YTHDF1, SGK1	CTGF, SRSF2, YTHDF1	SRSF2, MARCKSL1	http://amp.pharm.mssm.edu/g2e/results/1566b56cd1	GSM758854 GSM758855 GSM758856 GSM758857 GSM758858 GSM758859
SARS-CoV perturbation; 23 Up Genes from GEN3VA; Human Vero E6 cells; Accession: GSE30589 ; Platform: GPL570 ; Entry 4	13: ΔE/Mock, up	0.00146628	0.0030722	0	0.00209644	DNAJB1	PIM3, NFKBIZ		NFKBIA	http://amp.pharm.mssm.edu/g2e/results/b4fe919d45	GSM758842 GSM758843 GSM758844 GSM758839 GSM758840 GSM758841
SARS-CoV perturbation; 7 Up Genes from GEN3VA; Human Vero E6 cells; Accession: GSE30589 ; Platform: GPL570 ; Entry 3	14: SARS-CoV/Mock, up	0	0	0	0.0021692				NFKBIA	http://amp.pharm.mssm.edu/g2e/results/80f0330c36	GSM758842 GSM758843 GSM758844 GSM758836 GSM758837 GSM758838
